# Sporophyte Directed Gametogenesis via the Ubiquitin Proteasome System

**DOI:** 10.1101/2024.12.23.630054

**Authors:** Prakash Sivakumar, Saurabh Pandey, A Ramesha, Jayeshkumar Narsibhai Davda, Aparna Singh, Chandan Kumar, Hardik Gala, Veeraputhiran Subbiah, Harikrishna Adicherla, Jyotsna Dhawan, L. Aravind, Imran Siddiqi

## Abstract

Plants alternate between diploid sporophyte and haploid gametophyte generations. In mosses which retain features of ancestral land plants, the gametophyte is dominant and has an independent existence. However, in flowering plants the gametophyte has undergone evolutionary reduction to just a few cells enclosed within the sporophyte. The gametophyte is thought to retain genetic control of its development even after reduction. Here we demonstrate that male gametophyte development in Arabidopsis, long considered to be autonomous, is also under genetic control of the sporophyte via a repressive mechanism involving large-scale regulation of protein turnover. We identify an Arabidopsis gene *SHUKR* as an inhibitor of male gametogenesis. SHUKR is unrelated to proteins of known function and acts sporophytically in meiosis to control gametophyte development by negatively regulating expression of a large set of ubiquitination genes specific to post-meiotic gametogenesis. This control is late-emerging as *SHUKR* homologs are found only in eudicots. We show that *SHUKR* is rapidly evolving under positive selection suggesting that variation in control of protein turnover during male gametogenesis has played an important role in evolution within eudicots.
