## Supplementary Table 3 for "Sporophyte Directed Gametogenesis via the Ubiquitin Proteasome System"

### Sheet: Gene Ontology Tables 
Gene ontology for skr upregulated genes in comparison to Ler
GO: Molecular function
Term Id	Description	pAdj	Genes present
GO:0031624	ubiquitin conjugating enzyme binding	1.164×10-3	7
GO:0044390	ubiquitin-like protein conjugating enzyme binding	3.956×10-3	7
GO: Biological Processes
Term Id	Description	pAdj	Genes present
GO:2000058	regulation of ubiquitin-dependent protein catabolic process	5.431×10-4	8
GO:0042176	regulation of protein catabolic process	2.657×10-3	9
GO:0032436	positive regulation of proteasomal ubiquitin-dependent protein catabolic process	3.684×10-3	7
GO:1903050	regulation of proteolysis involved in cellular protein catabolic process	5.537×10-3	8
GO:0006511	ubiquitin-dependent protein catabolic process	1.923×10-2	20
GO:0043161	proteasome-mediated ubiquitin-dependent protein catabolic process	2.338×10-2	15
GO:0051247	positive regulation of protein metabolic process	4.767×10-2	11
Gene ontology for skr downregulated genes in comparison to Ler
GO: Molecular function
Term Id	Description	pAdj	Genes present
GO:0043531	ADP binding	3.359×10-5	12
GO:0016798	hydrolase activity, acting on glycosyl bonds	2.549×10-4	19
GO:0003953	NAD+ nucleosidase activity	2.263×10-3	9
GO:0005509	calcium ion binding	3.327×10-2	10
GO: Biological Processes
Term Id	Description	pAdj	Genes present
GO:0006950	response to stress	7.681×10-22	93
GO:0050896	response to stimulus	7.080×10-19	116
GO:0006952	defense response	1.187×10-12	50
GO:0042221	response to chemical	2.967×10-11	68
GO:0001666	response to hypoxia	3.927×10-10	19
GO:0051707	response to other organism	6.192×10-10	42
GO:0010200	response to chitin	5.202×10-8	13
GO:0006979	response to oxidative stress	2.139×10-4	17
Gene ontology for skr ski2 upregulated genes in comparison to skr
GO: Molecular function
Term Id	Description	pAdj	Genes present
GO:0043531	ADP binding	2.659×10-17	79
GO:0003953	NAD+ nucleosidase activity	1.962×10-16	67
GO:0004712	protein serine/threonine/tyrosine kinase activity	2.036×10-15	183
GO:0004842	ubiquitin-protein transferase activity	5.915×10-13	134
GO:0016799	hydrolase activity, hydrolyzing N-glycosyl compounds	2.354×10-11	69
GO: Biological Processes
Term Id	Description	pAdj	Genes present
GO:0001666	response to hypoxia	1.976×10-63	157
GO:0006950	response to stress	9.800×10-56	900
GO:0042221	response to chemical	6.842×10-51	769
GO:0050896	response to stimulus	6.508×10-48	1298
GO:0010200	response to chitin	6.110×10-43	91
GO:0010033	response to organic substance	5.344×10-34	513
GO:0010243	response to organonitrogen compound	4.033×10-27	116
GO:0043207	response to external biotic stimulus	4.878×10-26	367
GO:0009628	response to abiotic stimulus	5.298×10-26	499
Gene ontology for skr ski2 downregulated genes in comparison to skr
GO: Molecular function
Term Id	Description	pAdj	Genes present
GO:0003729	mRNA binding	1.954×10-51	344
GO:0003735	structural constituent of ribosome	1.919×10-45	180
GO:0008092	cytoskeletal protein binding	1.396×10-19	118
GO:0016817	hydrolase activity, acting on acid anhydrides	3.465×10-15	208
GO:0019843	rRNA binding	1.979×10-9	53
GO: Biological Processes
Term Id	Description	pAdj	Genes present
GO:0071840	cellular component organization or biogenesis	8.747×10-44	742
GO:1901576	organic substance biosynthetic process	1.804×10-33	1022
GO:0006412	translation	1.147×10-37	262
GO:0022402	cell cycle process	1.265×10-27	164
GO:0007017	microtubule-based process	8.921×10-23	99
GO:0042254	ribosome biogenesis	9.096×10-21	137
GO:0046686	response to cadmium ion	1.020×10-18	108
GO:0048856	anatomical structure development	9.511×10-16	599
GO:0032502	developmental process	3.749×10-15	617

### Sheet: skr UP UPS gene families
Cullin gene family	SKP1 gene family	Ubiquitin-conjugating enzyme gene family	Ubiquitin gene family	ARIADNE gene family	RING/U-Box gene family	Other E3 ligases	F-Box gene family	All
2	1	2	2	5	6	1	69	88
Cullin gene family	SKP1 gene family	Ubiquitin-conjugating enzyme gene family	Ubiquitin gene family	ARIADNE gene family	RING/U-Box gene family	Other E3 ligases	F-Box gene family	All
AT1G43140	AT2G25700	AT1G53023	AT4G05230	AT3G45580	AT3G45560	AT3G45480	AT4G23580	AT1G43140
AT1G02980		AT3G12775	AT3G09790	AT2G31770	AT1G56030		AT3G43710	AT1G02980
				AT3G45540	AT3G13228		AT1G47390	AT2G25700		Number of UPS genes in Arabidopsis as in (Moon et al 2004)	1400
				AT3G27710	AT4G23450		AT4G19940	AT1G53023		skr Up UPS genes	88
				AT3G45460	AT4G31450		AT1G68050	AT3G12775		Total skr UP	379
					AT5G40140		AT3G12840	AT4G05230		RF	4.5
							AT5G53592	AT3G09790		p value	1.9 e-33
							AT2G22030	AT3G45580
							AT4G26350	AT2G31770
							AT5G41510	AT3G45540
							AT2G34280	AT3G27710
							AT5G41500	AT3G45460
							AT1G32430	AT3G45560
							AT1G16940	AT1G56030
							AT3G22730	AT3G13228
							AT2G43440	AT4G23450
							AT5G38396	AT4G31450
							AT4G34170	AT5G40140
							AT1G60570	AT3G45480
							AT5G44980	AT4G23580
							AT4G39290	AT3G43710
							AT5G15660	AT1G47390
							AT1G53360	AT4G19940
							AT3G49020	AT1G68050
							AT5G56390	AT3G12840
							AT3G16580	AT5G53592
							AT1G65990	AT2G22030
							AT5G22670	AT4G26350
							AT2G32470	AT5G41510
							AT2G40910	AT2G34280
							AT3G62440	AT5G41500
							AT5G62970	AT1G32430
							AT5G41490	AT1G16940
							AT3G17320	AT3G22730
							AT2G31470	AT2G43440
							AT3G22350	AT5G38396
							AT4G33900	AT4G34170
							AT4G39760	AT1G60570
							AT3G28330	AT5G44980
							AT1G20790	AT4G39290
							AT5G56560	AT5G15660
							AT2G38590	AT1G53360
							AT1G30790	AT3G49020
							AT1G53370	AT5G56390
							AT1G60370	AT3G16580
							AT2G23160	AT1G65990
							AT4G13960	AT5G22670
							AT5G03000	AT2G32470
							AT3G21120	AT2G40910
							AT4G00160	AT3G62440
							AT3G22700	AT5G62970
							AT5G51250	AT5G41490
							AT5G37040	AT3G17320
							AT4G09870	AT2G31470
							AT5G44940	AT3G22350
							AT5G56570	AT4G33900
							AT4G39753	AT4G39760
							AT1G26515	AT3G28330
							AT5G50220	AT1G20790
							AT5G56430	AT5G56560
							AT2G40920	AT2G38590
							AT3G20710	AT1G30790
							AT4G39590	AT1G53370
							AT3G19560	AT1G60370
							AT2G16450	AT2G23160
							AT3G59230	AT4G13960
							AT3G58960	AT5G03000
							AT5G56400	AT3G21120
							AT4G27050	AT4G00160
								AT3G22700
								AT5G51250
								AT5G37040
								AT4G09870
								AT5G44940
								AT5G56570
								AT4G39753
								AT1G26515
								AT5G50220
								AT5G56430
								AT2G40920
								AT3G20710
								AT4G39590
								AT3G19560
								AT2G16450
								AT3G59230
								AT3G58960
								AT5G56400
								AT4G27050

### Sheet: At F-Box genes used
Arabidopsis thaliana F-Box genes used
AT2G34280
AT1G11270
AT5G10340
AT1G09650
AT1G12860
AT1G13200
AT1G12870
AT1G33530
AT3G23880
AT2G02030
AT3G25550
AT5G62860
AT5G07610
AT1G71320
AT1G49990
AT3G26010
AT4G22430
AT1G15680
AT3G28280
AT3G28330
AT3G23950
AT3G23970
AT2G43440
AT4G17780
AT2G43270
AT2G43260
AT3G06240
AT3G16210
AT5G49610
AT1G19160
AT5G52610
AT4G38870
AT5G44220
AT2G21930
AT1G26510
AT5G15660
AT5G15670
AT4G11590
AT1G31000
AT1G47800
AT1G47810
AT1G30780
AT1G32660
AT1G30790
AT1G47730
AT1G48060
AT1G47765
AT3G10240
AT1G47790
AT1G50870
AT1G50880
AT4G09190
AT5G18160
AT4G21240
AT1G20660
AT3G61340
AT2G31470
AT2G19630
AT3G23960
AT5G65850
AT1G31080
AT5G42430
AT1G60370
AT1G30920
AT1G33010
AT1G33020
AT1G31090
AT1G67130
AT1G30925
AT5G38810
AT1G30930
AT1G30935
AT1G47300
AT1G47340
AT2G15640
AT2G16450
AT2G16220
AT2G02890
AT2G23160
AT3G57580
AT3G57590
AT5G52620
AT1G53370
AT1G53790
AT3G47020
AT3G47030
AT1G55070
AT1G61060
AT1G53550
AT1G46840
AT1G46984
AT3G49450
AT4G19930
AT4G19940
AT5G62510
AT5G62660
AT2G16810
AT3G52320
AT3G47150
AT2G40920
AT1G32420
AT5G62060
AT5G50220
AT3G56670
AT1G52480
AT1G52490
AT1G70380
AT1G70960
AT1G70390
AT1G70970
AT1G76830
AT3G04660
AT4G29970
AT3G10790
AT4G22390
AT4G22420
AT4G12560
AT1G25160
AT1G25190
AT1G25210
AT1G59680
AT4G17200
AT3G13625
AT1G10890
AT3G49510
AT3G49520
AT1G54550
AT3G13680
AT1G66490
AT1G32140
AT5G60560
AT3G19880
AT4G05080
AT3G19890
AT1G67450
AT3G20030
AT3G13820
AT1G11810
AT3G13830
AT1G65990
AT4G10740
AT5G41500
AT5G41510
AT5G41490
AT2G38590
AT4G33290
AT3G19560
AT5G51000
AT4G09790
AT2G17830
AT5G42460
AT3G16740
AT3G17400
AT3G16820
AT3G17320
AT3G23420
AT2G18780
AT3G19470
AT3G24580
AT3G16880
AT2G11200
AT5G36730
AT5G36820
AT5G36200
AT3G17620
AT3G20690
AT3G20710
AT3G22420
AT3G22940
AT3G22870
AT3G49980
AT5G47300
AT3G25460
AT4G09870
AT3G22700
AT3G22720
AT3G22710
AT3G22730
AT3G22350
AT2G04920
AT3G17500
AT1G62270
AT3G17480
AT3G17490
AT3G18320
AT3G44120
AT2G07160
AT3G19410
AT3G18980
AT3G18910
AT3G18330
AT3G21130
AT3G21170
AT4G10190
AT3G23260
AT3G21120
AT1G11620
AT2G27520
AT3G17560
AT2G13140
AT3G17270
AT3G17530
AT3G17540
AT3G17260
AT3G24700
AT3G17570
AT3G17280
AT3G08750
AT4G04690
AT3G10430
AT1G77650
AT3G21410
AT3G22650
AT1G51290
AT1G51320
AT1G12170
AT1G12190
AT3G16590
AT3G18340
AT3G44130
AT3G17710
AT2G17310
AT3G16555
AT3G51170
AT1G58090
AT5G37040
AT2G14710
AT3G16580
AT1G47390
AT1G32430
AT3G59610
AT1G15670
AT1G80440
AT2G44130
AT3G59940
AT1G27420
AT1G67480
AT1G55270
AT1G30090
AT5G60570
AT3G63220
AT1G22040
AT3G61350
AT1G16250
AT1G31350
AT5G26960
AT1G19460
AT1G19470
AT2G21680
AT2G29600
AT2G29800
AT2G29780
AT2G29770
AT2G29810
AT2G29830
AT2G29860
AT2G29820
AT2G29610
AT3G27910
AT4G39240
AT4G38940
AT1G19930
AT1G60570
AT3G43710
AT2G21950
AT5G48980
AT5G48990
AT2G20380
AT1G61540
AT4G39590
AT2G03460
AT3G08810
AT5G51250
AT4G25710
AT4G39550
AT4G39600
AT5G38670
AT5G38680
AT5G49000
AT4G39560
AT4G39570
AT4G05620
AT4G39580
AT4G11750
AT4G11770
AT4G23580
AT4G33900
AT1G77880
AT4G34170
AT3G10510
AT3G06570
AT3G24610
AT4G19870
AT4G35120
AT5G39560
AT5G28160
AT5G28180
AT4G39750
AT4G39760
AT4G39290
AT4G19330
AT3G46050
AT5G02980
AT5G03020
AT5G02990
AT5G03000
AT2G44030
AT4G29370
AT2G22030
AT4G02310
AT2G22050
AT2G41360
AT2G44630
AT2G44700
AT1G26930
AT2G02870
AT1G74510
AT1G20730
AT1G20940
AT1G57580
AT1G20790
AT1G20800
AT2G18910
AT5G57360
AT1G68050
AT2G27310
AT2G36090
AT3G61730
AT5G36000
AT4G10930
AT4G23960
AT1G51550
AT3G12350
AT4G02740
AT4G02760
AT1G23770
AT1G23780
AT1G70360
AT1G78280
AT5G06550
AT2G44900
AT3G60350
AT1G60180
AT5G02920
AT1G67340
AT5G50450
AT4G21510
AT4G05010
AT1G61340
AT1G12710
AT1G63090
AT3G61060
AT3G53000
AT5G52120
AT1G56240
AT1G56250
AT2G02250
AT2G02270
AT2G02350
AT2G02360
AT2G02310
AT2G02320
AT2G02340
AT2G02230
AT2G02300
AT5G24560
AT2G26850
AT2G32560
AT2G41170
AT5G39460
AT5G39480
AT5G39490
AT5G39450
AT5G39470
AT3G49480
AT5G52460
AT1G05080
AT1G22000
AT1G55660
AT4G00320
AT4G15060
AT4G09920
AT4G10400
AT5G38570
AT5G38590
AT5G60610
AT2G26860
AT5G56410
AT5G62970
AT5G56690
AT3G49020
AT3G49040
AT3G49030
AT2G04230
AT3G26920
AT3G52680
AT4G00160
AT3G52670
AT1G55030
AT5G56810
AT5G56820
AT5G56430
AT5G50270
AT5G56390
AT1G32370
AT4G26340
AT5G56370
AT5G56420
AT3G50710
AT4G26350
AT3G56780
AT1G50980
AT5G56440
AT5G22670
AT1G49610
AT3G18150
AT5G02930
AT5G02910
AT5G03100
AT1G57690
AT3G03360
AT3G28410
AT5G02700
AT1G67390
AT1G80960
AT3G60790
AT5G56400
AT3G14710
AT1G13780
AT5G27750
AT5G44960
AT5G44980
AT5G44940
AT2G26030
AT1G32020
AT5G44950
AT1G16930
AT5G18780
AT1G60400
AT1G60410
AT5G18770
AT1G80470
AT1G66300
AT1G66310
AT1G78730
AT1G69630
AT1G66290
AT1G66320
AT1G78750
AT1G78760
AT4G13980
AT1G51370
AT5G53840
AT5G22660
AT5G22700
AT2G05300
AT5G53640
AT5G25850
AT5G53630
AT5G22610
AT5G22730
AT5G44490
AT5G22720
AT3G60710
AT1G78840
AT1G16940
AT1G06630
AT3G60040
AT2G42730
AT2G29910
AT2G29930
AT1G21990
AT1G48400
AT4G27050
AT1G64540
AT5G35990
AT5G25860
AT5G40050
AT4G14090
AT3G59200
AT3G59160
AT3G59170
AT1G58310
AT5G41840
AT5G41630
AT3G59190
AT3G49150
AT3G59250
AT3G59230
AT3G59240
AT5G38390
AT3G58950
AT1G52650
AT4G13960
AT3G58820
AT3G59000
AT3G58880
AT3G58900
AT3G58860
AT3G03030
AT3G03040
AT3G58930
AT3G58940
AT3G58980
AT2G23880
AT3G58910
AT3G59150
AT3G42770
AT3G44080
AT3G44090
AT3G44060
AT3G44810
AT3G59210
AT2G42720
AT1G19070
AT3G58920
AT3G62440
AT3G58960
AT4G03220
AT1G56400
AT5G54820
AT3G29830
AT3G62230
AT1G13570
AT3G62430
AT5G15620
AT5G56560
AT5G56570
AT1G61320
AT1G61330
AT1G22220
AT1G78100
AT4G18380
AT5G46170
AT1G30200
AT2G25490
AT5G25350
AT5G48550
AT3G50080
AT5G67250
AT4G07400
AT3G07550
AT4G15470
AT1G12820
AT3G26810
AT3G62980
AT4G03190
AT4G24390
AT5G49980
AT2G39940
AT5G51370
AT5G51380
AT5G07670
AT1G21410
AT1G77000
AT1G25280
AT1G76900
AT1G43640
AT1G61940
AT2G47900
AT2G18280
AT1G47270
AT3G06380
AT5G18680
AT1G53320
AT1G44080
AT3G25750
AT2G26160
AT4G35740
AT1G65740
AT1G65760
AT1G65770
AT2G17690
AT1G64840
AT2G24250
AT2G17030
AT2G16290
AT2G16300
AT2G16360
AT5G24040
AT5G60060
AT3G48880
AT4G11580
AT4G05490
AT4G05500
AT4G05460
AT4G05470
AT4G05480
AT5G25300
AT5G25290
AT2G03560
AT5G38270
AT2G04810
AT2G33190
AT2G33200
AT2G03610
AT1G10100
AT1G10110
AT4G22030
AT4G22060
AT5G66830
AT1G69090
AT4G22170
AT4G22660
AT4G22180
AT2G05970
AT4G17565
AT2G14290
AT2G14500
AT4G12810
AT1G67160
AT3G03730
AT4G12820
AT5G14160
AT1G49360
AT3G18720
AT1G57790
AT3G56470
AT5G42350
AT5G42360
AT1G23390
AT2G24540
AT4G03030
AT3G61590
AT4G33160
AT5G15710
AT1G30950
AT5G43190
AT1G27340
AT3G24760
AT1G67190
AT3G27150
AT3G55900
AT3G07870
AT1G76920
AT4G30640
AT1G56610
AT4G08980
AT4G29420
AT1G80570
AT5G01720
AT2G24510
AT5G55150
AT5G21040
AT1G10780
AT3G54480
AT2G42620
AT5G41720
AT2G35280
AT5G63520
AT1G27490
AT2G17020
AT5G52880
AT3G52030
AT1G55000
AT5G48170
AT1G67623
AT5G67140
AT5G03970
AT1G21760
AT2G39490
AT3G54460
AT5G45360
AT1G70590
AT5G56180
AT4G24210
AT5G39250
AT4G02440
AT5G15440
AT1G06110
AT5G04010
AT3G54650
AT1G80110
AT1G55590
AT3G27290
AT2G01620
AT4G33210
AT3G58530
AT3G26922
AT3G43415
AT3G21165
AT3G26930
AT3G22333
AT1G65425
AT1G26890
AT1G47695
AT4G22035
AT5G38392
AT4G22280
AT1G46912
AT1G14315
AT1G20735
AT2G07140
AT2G41473
AT3G28223
AT3G23955
AT4G14103
AT4G39756
AT4G19865
AT1G24800
AT1G24881
AT1G25055
AT1G25150
AT1G25211
AT2G43445
AT3G51171
AT4G39753
AT3G44326
AT2G02240
AT1G47915
AT2G40925
AT5G38396
AT5G38386
AT5G16285
AT4G00315
AT2G40910
AT2G33705
AT2G33655
AT1G53815
AT4G13985
AT3G51530
AT5G35995
AT2G16365
AT4G14096
AT5G53637
AT5G53635
AT5G56700
AT5G56380
AT1G31163
AT5G38565
AT1G12855
AT1G59675
AT1G32375
AT3G12840
AT3G22421
AT3G49155
AT1G15015
AT4G05497
AT3G49045
AT1G52495
