## Supplementary Table 4 for "Sporophyte Directed Gametogenesis via the Ubiquitin Proteasome System"

### Sheet: Genes of transl. category-Defn.
Supplementary Table 4 – Non redundant genes from the below mentioned GO terms were used as “Translation-related” category.
G0 categories selected for translation category	GO Id	Term size					1103 translation-related genes
structural constituent of ribosome	GO:0003735	425	Total translation category genes - 1103				AT1G01040
translation regulator activity	GO:0045182	232					AT1G01080
translation regulator activity, nucleic acid binding	GO:0090079	195					AT1G01100
translation factor activity, RNA binding	GO:0008135	183					AT1G01355
rRNA binding	GO:0019843	145					AT1G01860
translation initiation factor activity	GO:0003743	112					AT1G02460
translation elongation factor activity	GO:0003746	69					AT1G02780
ribosome binding	GO:0043022	62					AT1G02830
translation repressor activity	GO:0030371	37					AT1G02870
catalytic activity, acting on a rRNA	GO:0140102	30					AT1G03140
rRNA methyltransferase activity	GO:0008649	28					AT1G03360
translation initiation factor binding	GO:0031369	19					AT1G03530
large ribosomal subunit rRNA binding	GO:0070180	16					AT1G04080
small ribosomal subunit rRNA binding	GO:0070181	14					AT1G04170
rRNA (uridine) methyltransferase activity	GO:0016436	12					AT1G04230
mitochondrial ribosome binding	GO:0097177	12					AT1G04270
ribosomal large subunit binding	GO:0043023	11					AT1G04480
translation termination factor activity	GO:0008079	10					AT1G04510
rRNA (uridine-N3-)-methyltransferase activity	GO:0070042	10					AT1G04635
translation release factor activity	GO:0003747	10					AT1G04640
ribosomal small subunit binding	GO:0043024	9					AT1G05190
translation release factor activity, codon specific	GO:0016149	7					AT1G05400
rRNA (cytosine) methyltransferase activity	GO:0016434	5					AT1G06190
rRNA (adenine) methyltransferase activity	GO:0016433	5					AT1G06220
rRNA (cytosine-C5-)-methyltransferase activity	GO:0009383	4					AT1G06380
rRNA (guanine) methyltransferase activity	GO:0016435	3					AT1G06560
rRNA (adenine-N6,N6-)-dimethyltransferase activity	GO:0000179	3					AT1G06720
polysome binding	GO:1905538	3					AT1G06810
							AT1G06925
							AT1G07070
							AT1G07210
							AT1G07320
							AT1G07615
							AT1G07770
							AT1G07830
							AT1G07840
							AT1G07920
							AT1G07930
							AT1G07940
							AT1G08360
							AT1G08410
							AT1G08845
							AT1G09150
							AT1G09340
							AT1G09590
							AT1G09640
							AT1G09690
							AT1G09700
							AT1G10300
							AT1G10490
							AT1G10840
							AT1G11480
							AT1G11580
							AT1G12244
							AT1G12650
							AT1G12780
							AT1G12800
							AT1G12920
							AT1G12960
							AT1G13020
							AT1G13030
							AT1G13120
							AT1G13160
							AT1G13950
							AT1G14205
							AT1G14320
							AT1G14620
							AT1G15250
							AT1G15420
							AT1G15440
							AT1G15470
							AT1G15810
							AT1G15870
							AT1G15930
							AT1G16280
							AT1G16740
							AT1G16870
							AT1G17130
							AT1G17220
							AT1G17440
							AT1G17450
							AT1G17560
							AT1G17690
							AT1G18070
							AT1G18080
							AT1G18540
							AT1G18850
							AT1G20580
							AT1G20960
							AT1G21150
							AT1G21160
							AT1G22270
							AT1G22730
							AT1G22780
							AT1G23280
							AT1G23290
							AT1G23410
							AT1G24240
							AT1G24256
							AT1G25260
							AT1G26530
							AT1G26550
							AT1G26630
							AT1G26740
							AT1G26880
							AT1G26910
							AT1G27400
							AT1G27470
							AT1G29070
							AT1G29240
							AT1G29250
							AT1G29310
							AT1G29320
							AT1G29430
							AT1G29550
							AT1G29590
							AT1G29940
							AT1G29965
							AT1G29970
							AT1G30230
							AT1G30580
							AT1G30590
							AT1G30755
							AT1G30960
							AT1G31660
							AT1G31817
							AT1G31970
							AT1G32130
							AT1G32580
							AT1G32990
							AT1G33120
							AT1G33140
							AT1G33330
							AT1G33390
							AT1G33850
							AT1G34030
							AT1G34360
							AT1G35550
							AT1G35680
							AT1G36240
							AT1G36730
							AT1G41880
							AT1G42440
							AT1G42615
							AT1G43170
							AT1G43860
							AT1G44770
							AT1G44780
							AT1G45110
							AT1G45230
							AT1G45332
							AT1G47278
							AT1G48350
							AT1G48630
							AT1G48830
							AT1G48970
							AT1G49015
							AT1G49400
							AT1G49500
							AT1G49970
							AT1G50000
							AT1G50030
							AT1G50920
							AT1G51380
							AT1G52300
							AT1G52325
							AT1G52370
							AT1G52930
							AT1G52980
							AT1G53850
							AT1G53880
							AT1G53900
							AT1G54270
							AT1G54290
							AT1G54380
							AT1G54385
							AT1G54440
							AT1G54590
							AT1G54680
							AT1G55140
							AT1G55150
							AT1G55790
							AT1G55800
							AT1G55803
							AT1G55805
							AT1G56045
							AT1G56050
							AT1G56070
							AT1G56110
							AT1G56350
							AT1G57650
							AT1G57660
							AT1G57720
							AT1G57860
							AT1G58380
							AT1G58684
							AT1G58766
							AT1G58983
							AT1G59077
							AT1G59359
							AT1G59453
							AT1G59460
							AT1G59470
							AT1G59760
							AT1G60000
							AT1G60080
							AT1G60170
							AT1G60230
							AT1G61580
							AT1G62410
							AT1G62750
							AT1G62850
							AT1G63180
							AT1G63780
							AT1G63810
							AT1G63980
							AT1G64440
							AT1G64510
							AT1G64790
							AT1G64880
							AT1G65440
							AT1G65540
							AT1G66070
							AT1G66260
							AT1G66510
							AT1G66580
							AT1G67120
							AT1G67430
							AT1G67440
							AT1G67650
							AT1G67680
							AT1G68590
							AT1G69070
							AT1G69210
							AT1G69410
							AT1G69485
							AT1G69620
							AT1G70070
							AT1G70190
							AT1G70200
							AT1G70400
							AT1G70600
							AT1G71080
							AT1G71350
							AT1G72050
							AT1G72080
							AT1G72270
							AT1G72320
							AT1G72340
							AT1G72370
							AT1G72730
							AT1G73180
							AT1G74050
							AT1G74060
							AT1G74270
							AT1G74970
							AT1G75350
							AT1G75510
							AT1G75660
							AT1G76050
							AT1G76300
							AT1G76720
							AT1G76810
							AT1G77030
							AT1G77750
							AT1G77840
							AT1G77940
							AT1G78190
							AT1G78630
							AT1G78720
							AT1G78910
							AT1G79850
							AT1G80070
							AT1G80620
							AT1G80720
							AT1G80750
							AT1G80770
							AT2G01250
							AT2G01640
							AT2G02955
							AT2G03130
							AT2G04270
							AT2G04390
							AT2G04520
							AT2G05220
							AT2G05840
							AT2G06990
							AT2G07110
							AT2G07629
							AT2G07675
							AT2G07696
							AT2G07715
							AT2G07725
							AT2G09990
							AT2G11045
							AT2G14285
							AT2G15560
							AT2G16360
							AT2G16930
							AT2G17240
							AT2G17250
							AT2G17360
							AT2G17510
							AT2G17530
							AT2G18020
							AT2G18110
							AT2G18220
							AT2G18400
							AT2G18720
							AT2G18740
							AT2G18900
							AT2G19385
							AT2G19720
							AT2G19730
							AT2G19740
							AT2G19750
							AT2G19890
							AT2G20060
							AT2G20450
							AT2G20490
							AT2G21070
							AT2G21440
							AT2G21580
							AT2G22540
							AT2G23070
							AT2G23080
							AT2G23930
							AT2G24050
							AT2G24060
							AT2G24090
							AT2G24500
							AT2G24990
							AT2G25210
							AT2G25355
							AT2G25420
							AT2G25640
							AT2G25800
							AT2G25870
							AT2G26920
							AT2G26970
							AT2G27200
							AT2G27530
							AT2G27535
							AT2G27700
							AT2G27710
							AT2G27720
							AT2G27750
							AT2G28815
							AT2G30260
							AT2G30695
							AT2G31060
							AT2G31610
							AT2G31890
							AT2G31920
							AT2G32050
							AT2G32060
							AT2G32220
							AT2G32415
							AT2G32600
							AT2G32820
							AT2G33090
							AT2G33300
							AT2G33340
							AT2G33370
							AT2G33450
							AT2G33800
							AT2G34160
							AT2G34210
							AT2G34250
							AT2G34260
							AT2G34357
							AT2G34480
							AT2G34520
							AT2G34530
							AT2G34570
							AT2G34750
							AT2G34970
							AT2G36160
							AT2G36170
							AT2G36620
							AT2G36885
							AT2G37190
							AT2G37220
							AT2G37270
							AT2G37340
							AT2G37600
							AT2G37990
							AT2G38560
							AT2G39140
							AT2G39240
							AT2G39390
							AT2G39460
							AT2G39590
							AT2G39620
							AT2G39670
							AT2G39780
							AT2G39790
							AT2G39795
							AT2G39820
							AT2G39990
							AT2G40010
							AT2G40205
							AT2G40290
							AT2G40430
							AT2G40510
							AT2G40590
							AT2G40700
							AT2G40780
							AT2G41600
							AT2G41720
							AT2G41840
							AT2G42270
							AT2G42510
							AT2G42650
							AT2G42710
							AT2G42740
							AT2G42780
							AT2G43030
							AT2G43190
							AT2G43310
							AT2G43460
							AT2G43650
							AT2G43810
							AT2G44065
							AT2G44070
							AT2G44120
							AT2G44680
							AT2G44820
							AT2G44860
							AT2G45030
							AT2G45710
							AT2G45730
							AT2G46190
							AT2G46230
							AT2G46280
							AT2G46290
							AT2G47020
							AT2G47090
							AT2G47110
							AT2G47300
							AT2G47420
							AT2G47570
							AT2G47610
							AT2G47640
							AT2G47990
							AT2G48100
							AT2G48120
							AT2G48121
							AT3G01160
							AT3G01540
							AT3G01740
							AT3G01790
							AT3G02080
							AT3G02190
							AT3G02200
							AT3G02230
							AT3G02270
							AT3G02560
							AT3G03110
							AT3G03340
							AT3G03600
							AT3G03710
							AT3G03920
							AT3G03970
							AT3G04230
							AT3G04400
							AT3G04770
							AT3G04840
							AT3G04920
							AT3G05060
							AT3G05130
							AT3G05500
							AT3G05560
							AT3G05590
							AT3G06040
							AT3G06320
							AT3G06430
							AT3G06480
							AT3G06530
							AT3G06680
							AT3G06690
							AT3G06700
							AT3G07050
							AT3G07110
							AT3G07170
							AT3G07300
							AT3G07590
							AT3G07750
							AT3G07920
							AT3G08520
							AT3G08740
							AT3G09200
							AT3G09500
							AT3G09630
							AT3G09680
							AT3G09720
							AT3G10090
							AT3G10530
							AT3G10610
							AT3G10820
							AT3G10950
							AT3G11120
							AT3G11250
							AT3G11270
							AT3G11400
							AT3G11450
							AT3G11500
							AT3G11510
							AT3G11940
							AT3G11964
							AT3G12080
							AT3G12370
							AT3G12860
							AT3G12915
							AT3G12990
							AT3G13120
							AT3G13180
							AT3G13210
							AT3G13280
							AT3G13580
							AT3G13740
							AT3G13882
							AT3G13920
							AT3G13940
							AT3G14290
							AT3G14600
							AT3G14700
							AT3G15080
							AT3G15140
							AT3G15190
							AT3G15460
							AT3G16080
							AT3G16780
							AT3G17170
							AT3G17465
							AT3G17626
							AT3G17820
							AT3G18130
							AT3G18240
							AT3G18600
							AT3G18610
							AT3G18740
							AT3G18760
							AT3G18790
							AT3G18880
							AT3G19030
							AT3G19440
							AT3G19630
							AT3G19800
							AT3G19810
							AT3G20230
							AT3G20420
							AT3G21540
							AT3G22230
							AT3G22300
							AT3G22310
							AT3G22330
							AT3G22450
							AT3G22510
							AT3G22590
							AT3G22660
							AT3G22860
							AT3G22980
							AT3G23390
							AT3G23620
							AT3G23700
							AT3G23860
							AT3G23990
							AT3G24080
							AT3G24506
							AT3G24830
							AT3G25520
							AT3G25920
							AT3G26360
							AT3G26400
							AT3G26480
							AT3G26618
							AT3G27160
							AT3G27730
							AT3G27830
							AT3G27840
							AT3G27850
							AT3G27970
							AT3G28230
							AT3G28500
							AT3G28900
							AT3G41768
							AT3G43250
							AT3G43340
							AT3G43540
							AT3G43980
							AT3G44010
							AT3G44590
							AT3G44850
							AT3G44890
							AT3G45020
							AT3G45030
							AT3G46040
							AT3G46210
							AT3G46610
							AT3G46630
							AT3G47370
							AT3G48390
							AT3G48930
							AT3G48960
							AT3G49010
							AT3G49080
							AT3G49180
							AT3G49725
							AT3G49830
							AT3G49910
							AT3G49990
							AT3G50000
							AT3G50090
							AT3G50100
							AT3G50373
							AT3G51110
							AT3G51190
							AT3G51270
							AT3G51800
							AT3G52150
							AT3G52260
							AT3G52270
							AT3G52300
							AT3G52380
							AT3G52580
							AT3G52590
							AT3G52905
							AT3G52910
							AT3G53020
							AT3G53030
							AT3G53430
							AT3G53460
							AT3G53740
							AT3G53870
							AT3G53890
							AT3G54210
							AT3G55170
							AT3G55280
							AT3G55510
							AT3G55605
							AT3G55620
							AT3G55750
							AT3G56020
							AT3G56150
							AT3G56160
							AT3G56340
							AT3G56510
							AT3G56730
							AT3G56740
							AT3G56990
							AT3G57000
							AT3G57150
							AT3G57290
							AT3G57480
							AT3G57490
							AT3G57660
							AT3G57940
							AT3G58110
							AT3G58390
							AT3G58660
							AT3G58700
							AT3G59410
							AT3G59540
							AT3G59650
							AT3G59670
							AT3G59810
							AT3G59820
							AT3G60240
							AT3G60245
							AT3G60250
							AT3G60360
							AT3G60500
							AT3G60770
							AT3G60940
							AT3G61028
							AT3G61090
							AT3G61100
							AT3G61110
							AT3G61111
							AT3G61620
							AT3G62050
							AT3G62200
							AT3G62210
							AT3G62240
							AT3G62250
							AT3G62460
							AT3G62840
							AT3G62850
							AT3G62860
							AT3G62870
							AT3G62910
							AT3G63140
							AT3G63490
							AT4G00100
							AT4G00810
							AT4G01310
							AT4G01560
							AT4G02230
							AT4G02400
							AT4G02720
							AT4G02840
							AT4G02930
							AT4G02990
							AT4G03120
							AT4G03430
							AT4G04940
							AT4G05410
							AT4G05523
							AT4G07410
							AT4G08350
							AT4G09012
							AT4G09730
							AT4G09800
							AT4G10450
							AT4G10620
							AT4G10670
							AT4G10960
							AT4G11120
							AT4G11150
							AT4G11160
							AT4G11175
							AT4G11420
							AT4G11630
							AT4G12600
							AT4G13170
							AT4G14320
							AT4G15000
							AT4G15770
							AT4G16030
							AT4G16444
							AT4G16720
							AT4G17390
							AT4G17560
							AT4G17590
							AT4G17640
							AT4G17720
							AT4G18040
							AT4G18100
							AT4G18300
							AT4G18330
							AT4G18730
							AT4G18900
							AT4G18905
							AT4G19000
							AT4G20330
							AT4G20360
							AT4G20480
							AT4G20810
							AT4G20980
							AT4G21010
							AT4G21130
							AT4G21460
							AT4G21770
							AT4G22285
							AT4G22290
							AT4G22350
							AT4G22380
							AT4G22410
							AT4G23540
							AT4G23620
							AT4G23920
							AT4G24200
							AT4G24770
							AT4G24800
							AT4G25550
							AT4G25630
							AT4G25730
							AT4G25740
							AT4G25890
							AT4G26230
							AT4G26310
							AT4G26485
							AT4G26600
							AT4G27010
							AT4G27090
							AT4G27130
							AT4G27490
							AT4G27650
							AT4G28200
							AT4G28360
							AT4G28365
							AT4G28450
							AT4G28820
							AT4G28830
							AT4G29060
							AT4G29390
							AT4G29410
							AT4G29430
							AT4G30150
							AT4G30220
							AT4G30330
							AT4G30680
							AT4G30690
							AT4G30760
							AT4G30800
							AT4G30930
							AT4G31420
							AT4G31460
							AT4G31520
							AT4G31700
							AT4G31930
							AT4G31980
							AT4G31985
							AT4G32175
							AT4G32720
							AT4G33250
							AT4G33860
							AT4G33865
							AT4G34110
							AT4G34555
							AT4G34620
							AT4G34670
							AT4G35250
							AT4G35370
							AT4G35490
							AT4G35500
							AT4G36130
							AT4G36420
							AT4G37020
							AT4G37510
							AT4G37660
							AT4G38090
							AT4G38710
							AT4G38780
							AT4G39200
							AT4G39630
							AT4G39880
							AT5G01940
							AT5G02050
							AT5G02250
							AT5G02450
							AT5G02610
							AT5G02870
							AT5G02960
							AT5G03850
							AT5G04600
							AT5G04800
							AT5G05140
							AT5G05210
							AT5G05470
							AT5G05540
							AT5G05680
							AT5G05990
							AT5G06000
							AT5G06110
							AT5G06360
							AT5G07080
							AT5G07090
							AT5G08180
							AT5G08420
							AT5G08550
							AT5G08600
							AT5G08650
							AT5G09490
							AT5G09500
							AT5G09510
							AT5G09770
							AT5G09840
							AT5G09850
							AT5G09920
							AT5G10070
							AT5G10360
							AT5G10605
							AT5G10620
							AT5G10630
							AT5G10910
							AT5G11010
							AT5G11240
							AT5G11430
							AT5G11750
							AT5G11900
							AT5G12110
							AT5G12120
							AT5G12220
							AT5G13510
							AT5G13650
							AT5G13830
							AT5G14050
							AT5G14290
							AT5G14320
							AT5G14580
							AT5G15200
							AT5G15220
							AT5G15520
							AT5G15610
							AT5G15650
							AT5G15750
							AT5G15760
							AT5G16130
							AT5G16750
							AT5G16780
							AT5G17020
							AT5G17440
							AT5G17870
							AT5G17930
							AT5G18110
							AT5G18180
							AT5G18380
							AT5G18440
							AT5G18570
							AT5G18790
							AT5G19485
							AT5G19510
							AT5G19820
							AT5G20010
							AT5G20020
							AT5G20160
							AT5G20180
							AT5G20220
							AT5G20290
							AT5G20600
							AT5G20920
							AT5G22100
							AT5G22330
							AT5G22440
							AT5G22840
							AT5G23535
							AT5G23740
							AT5G23900
							AT5G24490
							AT5G24510
							AT5G25030
							AT5G25080
							AT5G25520
							AT5G25754
							AT5G25757
							AT5G25780
							AT5G25800
							AT5G26180
							AT5G26742
							AT5G27120
							AT5G27140
							AT5G27330
							AT5G27640
							AT5G27700
							AT5G27720
							AT5G27770
							AT5G27820
							AT5G27850
							AT5G27990
							AT5G28060
							AT5G28345
							AT5G28740
							AT5G30510
							AT5G35530
							AT5G35620
							AT5G35640
							AT5G35680
							AT5G35910
							AT5G36170
							AT5G36980
							AT5G37350
							AT5G37475
							AT5G38050
							AT5G38720
							AT5G38747
							AT5G39640
							AT5G39740
							AT5G39800
							AT5G39850
							AT5G39900
							AT5G39930
							AT5G39960
							AT5G40040
							AT5G40080
							AT5G40310
							AT5G40530
							AT5G40950
							AT5G41190
							AT5G41520
							AT5G41770
							AT5G42540
							AT5G42950
							AT5G43150
							AT5G43640
							AT5G43720
							AT5G44320
							AT5G45420
							AT5G45590
							AT5G45775
							AT5G45990
							AT5G46160
							AT5G46400
							AT5G46420
							AT5G46430
							AT5G47080
							AT5G47190
							AT5G47320
							AT5G47700
							AT5G47880
							AT5G47920
							AT5G47930
							AT5G48240
							AT5G48760
							AT5G50110
							AT5G50250
							AT5G51140
							AT5G51360
							AT5G51410
							AT5G51610
							AT5G52370
							AT5G52470
							AT5G52490
							AT5G52500
							AT5G52650
							AT5G52820
							AT5G53070
							AT5G53330
							AT5G53770
							AT5G54600
							AT5G54760
							AT5G54910
							AT5G54940
							AT5G55080
							AT5G55100
							AT5G55140
							AT5G55190
							AT5G55220
							AT5G55920
							AT5G56060
							AT5G56075
							AT5G56120
							AT5G56670
							AT5G56710
							AT5G56940
							AT5G57280
							AT5G57290
							AT5G57650
							AT5G57870
							AT5G57960
							AT5G58420
							AT5G58990
							AT5G59180
							AT5G59240
							AT5G59460
							AT5G59850
							AT5G59980
							AT5G60340
							AT5G60390
							AT5G60670
							AT5G60990
							AT5G61170
							AT5G61180
							AT5G61190
							AT5G61770
							AT5G62290
							AT5G62300
							AT5G63070
							AT5G63120
							AT5G63190
							AT5G63300
							AT5G63420
							AT5G64140
							AT5G64270
							AT5G64450
							AT5G64590
							AT5G64650
							AT5G64670
							AT5G64710
							AT5G65220
							AT5G65540
							AT5G65900
							AT5G66360
							AT5G66470
							AT5G66540
							AT5G66860
							AT5G67240
							AT5G67380
							AT5G67510
							AT5G67630
							ATCG00050
							ATCG00160
							ATCG00330
							ATCG00380
							ATCG00640
							ATCG00650
							ATCG00660
							ATCG00750
							ATCG00760
							ATCG00770
							ATCG00780
							ATCG00790
							ATCG00800
							ATCG00810
							ATCG00820
							ATCG00830
							ATCG00840
							ATCG00900
							ATCG00905
							ATCG01020
							ATCG01120
							ATCG01230
							ATCG01240
							ATCG01300
							ATCG01310
							ATMG00080
							ATMG00090
							ATMG00210
							ATMG00290
							ATMG00560
							ATMG00980
							ATMG01270

### Sheet: Comparison with DEGS
1103 translation-related genes of Arabidopsis thaliana	18 translation related genes upregulated in skr vs ler	317 translation related genes down regulated in skr ski2 vs skr	Proteasome subunits of Arabidopsis (KEGG:03050) (61)	34 proteasome subunits downregulated in skr ski2 vs skr
AT1G01040	AT2G39790	AT3G03920	AT1G04810	AT3G51260
AT1G01080	AT3G58390	AT3G52910	AT1G09100	AT5G42790
AT1G01100	AT3G62860	AT1G54385	AT1G13060	AT2G27020
AT1G01355	AT4G16030	AT5G27330	AT1G16470	AT3G26340
AT1G01860	AT3G51190	AT2G31920	AT1G20200	AT4G29040
AT1G02460	AT3G23860	AT3G24080	AT1G21720	AT1G75990
AT1G02780	AT1G70400	AT5G56120	AT1G29150	AT1G67250
AT1G02830	AT3G41768	AT3G23390	AT1G45000	AT1G64520
AT1G02870	AT5G59240	AT3G57150	AT1G47250	AT1G45000
AT1G03140	AT2G39240	AT1G70600	AT1G53750	AT4G14800
AT1G03360	AT1G78720	AT3G05130	AT1G53780	AT3G22630
AT1G03530	AT5G08600	AT1G57860	AT1G53850	AT4G19006
AT1G04080	AT2G34210	AT1G44780	AT1G56450	AT1G79210
AT1G04170	AT3G18610	AT5G66540	AT1G64520	AT3G27430
AT1G04230	AT3G05130	AT3G43980	AT1G64750	AT5G23540
AT1G04270	AT5G05210	AT3G22660	AT1G67250	AT5G40580
AT1G04480	AT5G16780	AT1G76300	AT1G75990	AT1G53750
AT1G04510	AT1G06720	AT3G53020	AT1G77440	AT2G20580
AT1G04635		AT1G56110	AT1G79210	AT2G20140
AT1G04640		AT1G77750	AT2G05840	AT5G45010
AT1G05190		AT1G14320	AT2G20140	AT5G43010
AT1G05400		AT5G09840	AT2G20580	AT3G60820
AT1G06190		AT3G02230	AT2G26590	AT1G53850
AT1G06220		AT5G06000	AT2G27020	AT1G16470
AT1G06380		AT4G30930	AT2G32730	AT5G05780
AT1G06560		AT3G49080	AT3G05530	AT4G38630
AT1G06720		AT1G09690	AT3G11270	AT4G28470
AT1G06810		AT2G36620	AT3G13330	AT1G13060
AT1G06925		AT3G58660	AT3G14290	AT1G20200
AT1G07070		AT4G05410	AT3G22110	AT5G35590
AT1G07210		AT2G47990	AT3G22630	AT3G22110
AT1G07320		AT1G09590	AT3G26340	AT1G29150
AT1G07615		AT4G38710	AT3G27430	AT5G58290
AT1G07770		AT3G11510	AT3G51260	AT3G05530
AT1G07830		AT5G64670	AT3G53970
AT1G07840		AT3G18790	AT3G60820
AT1G07920		AT5G02450	AT4G14800
AT1G07930		AT1G12920	AT4G15165
AT1G07940		AT1G17560	AT4G19006
AT1G08360		AT1G64880	AT4G24820
AT1G08410		AT1G13020	AT4G28470
AT1G08845		AT5G56710	AT4G29040
AT1G09150		AT5G41520	AT4G31300
AT1G09340		AT1G72050	AT4G38630
AT1G09590		AT2G42710	AT5G05780
AT1G09640		AT5G05210	AT5G09900
AT1G09690		AT3G18740	AT5G19990
AT1G09700		AT2G18020	AT5G20000
AT1G10300		AT3G22310	AT5G23540
AT1G10490		AT1G67440	AT5G35590
AT1G10840		AT4G25630	AT5G38650
AT1G11480		AT1G18080	AT5G40580
AT1G11580		AT3G60245	AT5G42040
AT1G12244		AT1G48630	AT5G42790
AT1G12650		AT5G47700	AT5G43010
AT1G12780		AT3G46610	AT5G45010
AT1G12800		AT3G16080	AT5G45620
AT1G12920		AT4G39880	AT5G57950
AT1G12960		AT2G27710	AT5G58290
AT1G13020		AT1G16740	AT5G64760
AT1G13030		AT1G69070	AT5G66140
AT1G13120		AT3G18760
AT1G13160		AT5G61170
AT1G13950		AT4G35250
AT1G14205		AT3G24830
AT1G14320		AT1G23280
AT1G14620		AT2G18220
AT1G15250		AT3G49010
AT1G15420		AT3G22230
AT1G15440		AT5G02050
AT1G15470		AT4G31700
AT1G15810		AT5G27850
AT1G15870		AT3G11250
AT1G15930		AT4G25730
AT1G16280		AT3G60770
AT1G16740		AT1G26550
AT1G16870		AT5G38720
AT1G17130		AT4G36420
AT1G17220		AT2G43650
AT1G17440		AT5G66860
AT1G17450		AT3G21540
AT1G17560		AT5G59850
AT1G17690		AT2G01250
AT1G18070		AT4G08350
AT1G18080		AT2G34480
AT1G18540		AT3G59820
AT1G18850		AT1G15810
AT1G20580		AT4G21770
AT1G20960		AT3G45030
AT1G21150		AT1G18540
AT1G21160		AT1G62750
AT1G22270		AT1G58380
AT1G22730		AT3G18240
AT1G22780		AT1G52930
AT1G23280		AT5G57290
AT1G23290		AT3G53870
AT1G23410		AT5G02870
AT1G24240		AT3G44590
AT1G24256		AT4G28360
AT1G25260		AT3G09630
AT1G26530		AT3G04840
AT1G26550		AT5G15200
AT1G26630		AT5G09510
AT1G26740		AT3G22330
AT1G26880		AT5G39740
AT1G26910		AT2G32060
AT1G27400		AT5G58420
AT1G27470		AT5G39960
AT1G29070		AT2G37190
AT1G29240		AT4G26230
AT1G29250		AT3G04400
AT1G29310		AT5G11240
AT1G29320		AT5G45775
AT1G29430		AT5G52470
AT1G29550		AT3G53740
AT1G29590		AT2G19720
AT1G29940		AT5G18380
AT1G29965		AT5G16130
AT1G29970		AT2G41840
AT1G30230		AT1G04480
AT1G30580		AT2G36160
AT1G30590		AT3G52590
AT1G30755		AT5G07090
AT1G30960		AT3G53460
AT1G31660		AT5G60390
AT1G31817		AT2G41720
AT1G31970		AT2G19730
AT1G32130		AT3G57940
AT1G32580		AT3G55605
AT1G32990		AT3G05060
AT1G33120		AT3G13940
AT1G33140		AT3G23990
AT1G33330		AT2G40510
AT1G33390		AT3G07110
AT1G33850		AT3G17170
AT1G34030		AT5G22100
AT1G34360		AT5G55920
AT1G35550		AT3G09500
AT1G35680		AT1G03530
AT1G36240		AT4G17390
AT1G36730		AT2G17360
AT1G41880		AT5G14050
AT1G42440		AT5G60670
AT1G42615		AT5G37350
AT1G43170		AT3G56020
AT1G43860		AT5G20290
AT1G44770		AT3G55280
AT1G44780		AT4G26600
AT1G45110		AT4G15000
AT1G45230		AT1G26630
AT1G45332		AT3G58110
AT1G47278		AT3G04230
AT1G48350		AT3G48930
AT1G48630		AT4G00100
AT1G48830		AT5G11900
AT1G48970		AT2G27530
AT1G49015		AT3G53430
AT1G49400		AT5G27770
AT1G49500		AT4G11120
AT1G49970		AT5G64140
AT1G50000		AT3G22590
AT1G50030		AT4G16720
AT1G50920		AT3G44010
AT1G51380		AT1G56070
AT1G52300		AT1G72340
AT1G52325		AT1G63780
AT1G52370		AT4G18040
AT1G52930		AT2G31610
AT1G52980		AT2G39460
AT1G53850		AT2G40430
AT1G53880		AT1G33120
AT1G53900		AT3G05590
AT1G54270		AT5G56670
AT1G54290		AT1G30960
AT1G54380		AT1G80720
AT1G54385		AT5G52650
AT1G54440		AT3G05560
AT1G54590		AT3G16780
AT1G54680		AT4G22290
AT1G55140		AT4G27090
AT1G55150		AT3G53890
AT1G55790		AT4G25740
AT1G55800		AT5G63120
AT1G55803		AT4G21460
AT1G55805		AT2G23930
AT1G56045		AT3G04920
AT1G56050		AT4G37660
AT1G56070		AT4G10620
AT1G56110		AT3G09200
AT1G56350		AT5G10360
AT1G57650		AT5G40530
AT1G57660		AT3G11120
AT1G57720		AT4G31985
AT1G57860		AT4G11420
AT1G58380		AT4G14320
AT1G58684		AT3G60500
AT1G58766		AT1G18850
AT1G58983		AT1G72370
AT1G59077		AT4G36130
AT1G59359		AT3G58700
AT1G59453		AT3G07050
AT1G59460		AT2G36170
AT1G59470		AT5G27720
AT1G59760		AT1G23290
AT1G60000		AT3G25520
AT1G60080		AT1G52300
AT1G60170		AT1G13120
AT1G60230		AT1G26880
AT1G61580		AT1G41880
AT1G62410		AT2G06990
AT1G62750		AT3G56150
AT1G62850		AT2G37270
AT1G63180		AT3G49910
AT1G63780		AT5G35620
AT1G63810		AT4G02930
AT1G63980		AT1G02780
AT1G64440		AT1G30580
AT1G64510		AT3G52580
AT1G64790		AT1G20960
AT1G64880		AT5G48760
AT1G65440		AT1G15440
AT1G65540		AT1G13160
AT1G66070		AT3G62250
AT1G66260		AT3G18130
AT1G66510		AT5G19510
AT1G66580		AT3G17465
AT1G67120		AT3G55750
AT1G67430		AT3G19630
AT1G67440		AT1G01080
AT1G67650		AT4G20980
AT1G67680		AT5G05470
AT1G68590		AT2G24990
AT1G69070		AT2G33800
AT1G69210		AT2G42740
AT1G69410		AT4G29060
AT1G69485		AT4G20360
AT1G69620		AT3G56340
AT1G70070		AT4G31460
AT1G70190		AT1G69620
AT1G70200		AT4G29410
AT1G70400		AT4G18100
AT1G70600		AT1G56045
AT1G71080		AT2G40205
AT1G71350		AT3G13180
AT1G72050		AT4G09730
AT1G72080		AT1G43860
AT1G72270		AT2G47610
AT1G72320		AT1G63810
AT1G72340		AT1G03140
AT1G72370		AT1G67430
AT1G72730		AT5G16780
AT1G73180		AT3G57000
AT1G74050		AT3G46210
AT1G74060		AT5G61190
AT1G74270		AT4G11160
AT1G74970		AT5G22330
AT1G75350		AT5G28740
AT1G75510		AT2G20450
AT1G75660		AT1G08360
AT1G76050		AT4G02230
AT1G76300		AT1G21160
AT1G76720		AT3G59540
AT1G76810		AT3G01160
AT1G77030		AT2G40590
AT1G77750		AT2G32415
AT1G77840		AT3G02080
AT1G77940		AT3G06480
AT1G78190		AT4G02720
AT1G78630		AT3G11400
AT1G78720		AT1G43170
AT1G78910		AT4G01560
AT1G79850		AT5G47320
AT1G80070		AT2G34520
AT1G80620		AT5G57870
AT1G80720		AT1G32580
AT1G80750		AT2G04390
AT1G80770		AT3G51800
AT2G01250		AT1G07770
AT2G01640		AT4G32720
AT2G02955		AT2G37990
AT2G03130		AT5G25780
AT2G04270		AT1G74270
AT2G04390		AT4G33865
AT2G04520		AT1G01100
AT2G05220		AT5G46420
AT2G05840		AT1G07210
AT2G06990		AT2G43460
AT2G07110		AT5G62300
AT2G07629		AT2G47110
AT2G07675		AT1G63980
AT2G07696		AT1G70200
AT2G07715		AT1G53850
AT2G07725		AT1G20580
AT2G09990		AT5G46430
AT2G11045		AT1G32130
AT2G14285		AT3G26618
AT2G15560		AT1G31970
AT2G16360		AT1G33140
AT2G16930		AT1G48830
AT2G17240		AT3G08520
AT2G17250		AT5G26742
AT2G17360		AT5G42540
AT2G17510		AT4G29390
AT2G17530		AT3G03710
AT2G18020		AT1G22730
AT2G18110		AT1G04170
AT2G18220		AT4G18730
AT2G18400		AT3G28500
AT2G18720		AT5G65220
AT2G18740		AT1G07940
AT2G18900		AT1G66580
AT2G19385		AT4G11150
AT2G19720		AT4G34670
AT2G19730		AT1G74050
AT2G19740		AT3G52300
AT2G19750		AT4G34110
AT2G19890		AT5G27640
AT2G20060
AT2G20450
AT2G20490
AT2G21070
AT2G21440
AT2G21580
AT2G22540
AT2G23070
AT2G23080
AT2G23930
AT2G24050
AT2G24060
AT2G24090
AT2G24500
AT2G24990
AT2G25210
AT2G25355
AT2G25420
AT2G25640
AT2G25800
AT2G25870
AT2G26920
AT2G26970
AT2G27200
AT2G27530
AT2G27535
AT2G27700
AT2G27710
AT2G27720
AT2G27750
AT2G28815
AT2G30260
AT2G30695
AT2G31060
AT2G31610
AT2G31890
AT2G31920
AT2G32050
AT2G32060
AT2G32220
AT2G32415
AT2G32600
AT2G32820
AT2G33090
AT2G33300
AT2G33340
AT2G33370
AT2G33450
AT2G33800
AT2G34160
AT2G34210
AT2G34250
AT2G34260
AT2G34357
AT2G34480
AT2G34520
AT2G34530
AT2G34570
AT2G34750
AT2G34970
AT2G36160
AT2G36170
AT2G36620
AT2G36885
AT2G37190
AT2G37220
AT2G37270
AT2G37340
AT2G37600
AT2G37990
AT2G38560
AT2G39140
AT2G39240
AT2G39390
AT2G39460
AT2G39590
AT2G39620
AT2G39670
AT2G39780
AT2G39790
AT2G39795
AT2G39820
AT2G39990
AT2G40010
AT2G40205
AT2G40290
AT2G40430
AT2G40510
AT2G40590
AT2G40700
AT2G40780
AT2G41600
AT2G41720
AT2G41840
AT2G42270
AT2G42510
AT2G42650
AT2G42710
AT2G42740
AT2G42780
AT2G43030
AT2G43190
AT2G43310
AT2G43460
AT2G43650
AT2G43810
AT2G44065
AT2G44070
AT2G44120
AT2G44680
AT2G44820
AT2G44860
AT2G45030
AT2G45710
AT2G45730
AT2G46190
AT2G46230
AT2G46280
AT2G46290
AT2G47020
AT2G47090
AT2G47110
AT2G47300
AT2G47420
AT2G47570
AT2G47610
AT2G47640
AT2G47990
AT2G48100
AT2G48120
AT2G48121
AT3G01160
AT3G01540
AT3G01740
AT3G01790
AT3G02080
AT3G02190
AT3G02200
AT3G02230
AT3G02270
AT3G02560
AT3G03110
AT3G03340
AT3G03600
AT3G03710
AT3G03920
AT3G03970
AT3G04230
AT3G04400
AT3G04770
AT3G04840
AT3G04920
AT3G05060
AT3G05130
AT3G05500
AT3G05560
AT3G05590
AT3G06040
AT3G06320
AT3G06430
AT3G06480
AT3G06530
AT3G06680
AT3G06690
AT3G06700
AT3G07050
AT3G07110
AT3G07170
AT3G07300
AT3G07590
AT3G07750
AT3G07920
AT3G08520
AT3G08740
AT3G09200
AT3G09500
AT3G09630
AT3G09680
AT3G09720
AT3G10090
AT3G10530
AT3G10610
AT3G10820
AT3G10950
AT3G11120
AT3G11250
AT3G11270
AT3G11400
AT3G11450
AT3G11500
AT3G11510
AT3G11940
AT3G11964
AT3G12080
AT3G12370
AT3G12860
AT3G12915
AT3G12990
AT3G13120
AT3G13180
AT3G13210
AT3G13280
AT3G13580
AT3G13740
AT3G13882
AT3G13920
AT3G13940
AT3G14290
AT3G14600
AT3G14700
AT3G15080
AT3G15140
AT3G15190
AT3G15460
AT3G16080
AT3G16780
AT3G17170
AT3G17465
AT3G17626
AT3G17820
AT3G18130
AT3G18240
AT3G18600
AT3G18610
AT3G18740
AT3G18760
AT3G18790
AT3G18880
AT3G19030
AT3G19440
AT3G19630
AT3G19800
AT3G19810
AT3G20230
AT3G20420
AT3G21540
AT3G22230
AT3G22300
AT3G22310
AT3G22330
AT3G22450
AT3G22510
AT3G22590
AT3G22660
AT3G22860
AT3G22980
AT3G23390
AT3G23620
AT3G23700
AT3G23860
AT3G23990
AT3G24080
AT3G24506
AT3G24830
AT3G25520
AT3G25920
AT3G26360
AT3G26400
AT3G26480
AT3G26618
AT3G27160
AT3G27730
AT3G27830
AT3G27840
AT3G27850
AT3G27970
AT3G28230
AT3G28500
AT3G28900
AT3G41768
AT3G43250
AT3G43340
AT3G43540
AT3G43980
AT3G44010
AT3G44590
AT3G44850
AT3G44890
AT3G45020
AT3G45030
AT3G46040
AT3G46210
AT3G46610
AT3G46630
AT3G47370
AT3G48390
AT3G48930
AT3G48960
AT3G49010
AT3G49080
AT3G49180
AT3G49725
AT3G49830
AT3G49910
AT3G49990
AT3G50000
AT3G50090
AT3G50100
AT3G50373
AT3G51110
AT3G51190
AT3G51270
AT3G51800
AT3G52150
AT3G52260
AT3G52270
AT3G52300
AT3G52380
AT3G52580
AT3G52590
AT3G52905
AT3G52910
AT3G53020
AT3G53030
AT3G53430
AT3G53460
AT3G53740
AT3G53870
AT3G53890
AT3G54210
AT3G55170
AT3G55280
AT3G55510
AT3G55605
AT3G55620
AT3G55750
AT3G56020
AT3G56150
AT3G56160
AT3G56340
AT3G56510
AT3G56730
AT3G56740
AT3G56990
AT3G57000
AT3G57150
AT3G57290
AT3G57480
AT3G57490
AT3G57660
AT3G57940
AT3G58110
AT3G58390
AT3G58660
AT3G58700
AT3G59410
AT3G59540
AT3G59650
AT3G59670
AT3G59810
AT3G59820
AT3G60240
AT3G60245
AT3G60250
AT3G60360
AT3G60500
AT3G60770
AT3G60940
AT3G61028
AT3G61090
AT3G61100
AT3G61110
AT3G61111
AT3G61620
AT3G62050
AT3G62200
AT3G62210
AT3G62240
AT3G62250
AT3G62460
AT3G62840
AT3G62850
AT3G62860
AT3G62870
AT3G62910
AT3G63140
AT3G63490
AT4G00100
AT4G00810
AT4G01310
AT4G01560
AT4G02230
AT4G02400
AT4G02720
AT4G02840
AT4G02930
AT4G02990
AT4G03120
AT4G03430
AT4G04940
AT4G05410
AT4G05523
AT4G07410
AT4G08350
AT4G09012
AT4G09730
AT4G09800
AT4G10450
AT4G10620
AT4G10670
AT4G10960
AT4G11120
AT4G11150
AT4G11160
AT4G11175
AT4G11420
AT4G11630
AT4G12600
AT4G13170
AT4G14320
AT4G15000
AT4G15770
AT4G16030
AT4G16444
AT4G16720
AT4G17390
AT4G17560
AT4G17590
AT4G17640
AT4G17720
AT4G18040
AT4G18100
AT4G18300
AT4G18330
AT4G18730
AT4G18900
AT4G18905
AT4G19000
AT4G20330
AT4G20360
AT4G20480
AT4G20810
AT4G20980
AT4G21010
AT4G21130
AT4G21460
AT4G21770
AT4G22285
AT4G22290
AT4G22350
AT4G22380
AT4G22410
AT4G23540
AT4G23620
AT4G23920
AT4G24200
AT4G24770
AT4G24800
AT4G25550
AT4G25630
AT4G25730
AT4G25740
AT4G25890
AT4G26230
AT4G26310
AT4G26485
AT4G26600
AT4G27010
AT4G27090
AT4G27130
AT4G27490
AT4G27650
AT4G28200
AT4G28360
AT4G28365
AT4G28450
AT4G28820
AT4G28830
AT4G29060
AT4G29390
AT4G29410
AT4G29430
AT4G30150
AT4G30220
AT4G30330
AT4G30680
AT4G30690
AT4G30760
AT4G30800
AT4G30930
AT4G31420
AT4G31460
AT4G31520
AT4G31700
AT4G31930
AT4G31980
AT4G31985
AT4G32175
AT4G32720
AT4G33250
AT4G33860
AT4G33865
AT4G34110
AT4G34555
AT4G34620
AT4G34670
AT4G35250
AT4G35370
AT4G35490
AT4G35500
AT4G36130
AT4G36420
AT4G37020
AT4G37510
AT4G37660
AT4G38090
AT4G38710
AT4G38780
AT4G39200
AT4G39630
AT4G39880
AT5G01940
AT5G02050
AT5G02250
AT5G02450
AT5G02610
AT5G02870
AT5G02960
AT5G03850
AT5G04600
AT5G04800
AT5G05140
AT5G05210
AT5G05470
AT5G05540
AT5G05680
AT5G05990
AT5G06000
AT5G06110
AT5G06360
AT5G07080
AT5G07090
AT5G08180
AT5G08420
AT5G08550
AT5G08600
AT5G08650
AT5G09490
AT5G09500
AT5G09510
AT5G09770
AT5G09840
AT5G09850
AT5G09920
AT5G10070
AT5G10360
AT5G10605
AT5G10620
AT5G10630
AT5G10910
AT5G11010
AT5G11240
AT5G11430
AT5G11750
AT5G11900
AT5G12110
AT5G12120
AT5G12220
AT5G13510
AT5G13650
AT5G13830
AT5G14050
AT5G14290
AT5G14320
AT5G14580
AT5G15200
AT5G15220
AT5G15520
AT5G15610
AT5G15650
AT5G15750
AT5G15760
AT5G16130
AT5G16750
AT5G16780
AT5G17020
AT5G17440
AT5G17870
AT5G17930
AT5G18110
AT5G18180
AT5G18380
AT5G18440
AT5G18570
AT5G18790
AT5G19485
AT5G19510
AT5G19820
AT5G20010
AT5G20020
AT5G20160
AT5G20180
AT5G20220
AT5G20290
AT5G20600
AT5G20920
AT5G22100
AT5G22330
AT5G22440
AT5G22840
AT5G23535
AT5G23740
AT5G23900
AT5G24490
AT5G24510
AT5G25030
AT5G25080
AT5G25520
AT5G25754
AT5G25757
AT5G25780
AT5G25800
AT5G26180
AT5G26742
AT5G27120
AT5G27140
AT5G27330
AT5G27640
AT5G27700
AT5G27720
AT5G27770
AT5G27820
AT5G27850
AT5G27990
AT5G28060
AT5G28345
AT5G28740
AT5G30510
AT5G35530
AT5G35620
AT5G35640
AT5G35680
AT5G35910
AT5G36170
AT5G36980
AT5G37350
AT5G37475
AT5G38050
AT5G38720
AT5G38747
AT5G39640
AT5G39740
AT5G39800
AT5G39850
AT5G39900
AT5G39930
AT5G39960
AT5G40040
AT5G40080
AT5G40310
AT5G40530
AT5G40950
AT5G41190
AT5G41520
AT5G41770
AT5G42540
AT5G42950
AT5G43150
AT5G43640
AT5G43720
AT5G44320
AT5G45420
AT5G45590
AT5G45775
AT5G45990
AT5G46160
AT5G46400
AT5G46420
AT5G46430
AT5G47080
AT5G47190
AT5G47320
AT5G47700
AT5G47880
AT5G47920
AT5G47930
AT5G48240
AT5G48760
AT5G50110
AT5G50250
AT5G51140
AT5G51360
AT5G51410
AT5G51610
AT5G52370
AT5G52470
AT5G52490
AT5G52500
AT5G52650
AT5G52820
AT5G53070
AT5G53330
AT5G53770
AT5G54600
AT5G54760
AT5G54910
AT5G54940
AT5G55080
AT5G55100
AT5G55140
AT5G55190
AT5G55220
AT5G55920
AT5G56060
AT5G56075
AT5G56120
AT5G56670
AT5G56710
AT5G56940
AT5G57280
AT5G57290
AT5G57650
AT5G57870
AT5G57960
AT5G58420
AT5G58990
AT5G59180
AT5G59240
AT5G59460
AT5G59850
AT5G59980
AT5G60340
AT5G60390
AT5G60670
AT5G60990
AT5G61170
AT5G61180
AT5G61190
AT5G61770
AT5G62290
AT5G62300
AT5G63070
AT5G63120
AT5G63190
AT5G63300
AT5G63420
AT5G64140
AT5G64270
AT5G64450
AT5G64590
AT5G64650
AT5G64670
AT5G64710
AT5G65220
AT5G65540
AT5G65900
AT5G66360
AT5G66470
AT5G66540
AT5G66860
AT5G67240
AT5G67380
AT5G67510
AT5G67630
ATCG00050
ATCG00160
ATCG00330
ATCG00380
ATCG00640
ATCG00650
ATCG00660
ATCG00750
ATCG00760
ATCG00770
ATCG00780
ATCG00790
ATCG00800
ATCG00810
ATCG00820
ATCG00830
ATCG00840
ATCG00900
ATCG00905
ATCG01020
ATCG01120
ATCG01230
ATCG01240
ATCG01300
ATCG01310
ATMG00080
ATMG00090
ATMG00210
ATMG00290
ATMG00560
ATMG00980
ATMG01270
