## Supplementary Table 5 for "Sporophyte Directed Gametogenesis via the Ubiquitin Proteasome System"

### Sheet: LTS and STS F-Box genes 
Supplementary Table 5
F-Box gene sequences from 18 different plants species across the plant kingdom were obtained from Hua et al., 2011. The genes were placed in orthological groups using the tool 'proteinortho'. Genes were classified as short taxonomic scale (STS) if their orthogroup contained representation from 4 or fewer species and are considered to be of more recent origin. Genes whose orthogroup contained 5-18…	Arabidopsis F-Box gene list used by Hua et al 2011		Arabidopsis thaliana F-Box genes present in 1 - 4 species (Short taxonomic scale (STS) as per Hua 2011)		Arabidopsis thaliana F-Box genes present in 5-18 species (Long taxonomic scale (LTS) as per Hua 2011)
	Total	skr upregulated over Ler	Total	skr upregulated over Ler	Total	skr upregulated over Ler
Number of genes	710	64	556	62	154	2
	AT1G06110	AT4G23580	AT1G05080	AT4G23580	AT1G06110	AT1G68050
	AT1G09155	AT3G43710	AT1G06630	AT3G43710	AT1G09155	AT1G30790
	AT1G10780	AT1G47390	AT1G09650	AT1G47390	AT1G10780				skr UP	64
	AT1G12710	AT4G19940	AT1G11270	AT4G19940	AT1G12710				STS	556
	AT1G12820	AT1G68050	AT1G11620	AT2G22030	AT1G12820				skr UP STS	62
	AT1G15670	AT2G22030	AT1G11810	AT4G26350	AT1G15670				Total Fbox	710
	AT1G15680	AT4G26350	AT1G12170	AT5G41510	AT1G15680				p < 1.486e-05	R.F = 1.2
	AT1G16250	AT5G41510	AT1G12190	AT2G34280	AT1G16250
	AT1G16930	AT2G34280	AT1G12860	AT5G41500	AT1G16930
	AT1G21410	AT5G41500	AT1G12870	AT1G32430	AT1G21410
	AT1G21760	AT1G32430	AT1G13200	AT1G16940	AT1G21760				skr UP	64
	AT1G22040	AT1G16940	AT1G13570	AT3G22730	AT1G22040				LTS	154
	AT1G22220	AT3G22730	AT1G13780	AT2G43440	AT1G22220				skr UP LTS	2
	AT1G23390	AT2G43440	AT1G14315	AT5G38396	AT1G23390				Total Fbox	710
	AT1G23780	AT5G38396	AT1G15015	AT4G34170	AT1G23780				p < 1.486e-05	R.F. = 0.1
	AT1G26930	AT4G34170	AT1G16940	AT1G60570	AT1G26930
	AT1G27340	AT1G60570	AT1G19070	AT5G44980	AT1G27340
	AT1G30090	AT5G44980	AT1G19160	AT4G39290	AT1G30090
	AT1G30200	AT4G39290	AT1G19410	AT5G15660	AT1G30200
	AT1G30790	AT5G15660	AT1G19460	AT1G53360	AT1G30790
	AT1G30950	AT1G53360	AT1G19470	AT3G49020	AT1G30950
	AT1G31350	AT3G49020	AT1G19930	AT5G56390	AT1G31350
	AT1G47056	AT5G56390	AT1G20360	AT3G16580	AT1G47056
	AT1G47270	AT3G16580	AT1G20790	AT1G65990	AT1G47270
	AT1G51550	AT1G65990	AT1G20795	AT5G22670	AT1G51550
	AT1G53320	AT5G22670	AT1G20800	AT2G40910	AT1G53320
	AT1G55000	AT2G40910	AT1G20940	AT3G62440	AT1G55000
	AT1G55270	AT3G62440	AT1G21990	AT5G62970	AT1G55270
	AT1G55590	AT5G62970	AT1G22000	AT5G41490	AT1G55590
	AT1G56240	AT5G41490	AT1G23770	AT3G17320	AT1G56240
	AT1G56250	AT3G17320	AT1G24800	AT2G31470	AT1G56250
	AT1G57790	AT2G31470	AT1G24881	AT3G22350	AT1G57790
	AT1G61060	AT3G22350	AT1G25055	AT4G33900	AT1G61060
	AT1G61340	AT4G33900	AT1G25141	AT4G39760	AT1G61340
	AT1G63090	AT4G39760	AT1G25211	AT1G20790	AT1G63090
	AT1G67190	AT1G20790	AT1G25280	AT5G56560	AT1G67190
	AT1G67340	AT5G56560	AT1G26510	AT2G38590	AT1G67340
	AT1G67480	AT2G38590	AT1G27420	AT1G53370	AT1G67480
	AT1G68050	AT1G30790	AT1G27490	AT1G60370	AT1G68050
	AT1G70590	AT1G53370	AT1G30780	AT2G23160	AT1G70590
	AT1G74510	AT1G60370	AT1G30920	AT4G13960	AT1G74510
	AT1G76920	AT2G23160	AT1G30930	AT5G03000	AT1G76920
	AT1G77000	AT4G13960	AT1G31000	AT3G21120	AT1G77000
	AT1G78100	AT5G03000	AT1G31080	AT4G00160	AT1G78100
	AT1G78280	AT3G21120	AT1G31090	AT3G22700	AT1G78280
	AT1G80440	AT4G00160	AT1G32020	AT5G51250	AT1G80440
	AT1G80570	AT3G22700	AT1G32140	AT5G37040	AT1G80570
	AT2G01620	AT5G51250	AT1G32375	AT4G09870	AT2G01620
	AT2G02230	AT5G37040	AT1G32420	AT5G44940	AT2G02230
	AT2G02870	AT4G09870	AT1G32430	AT5G56570	AT2G02870
	AT2G17020	AT5G44940	AT1G32660	AT4G39753	AT2G17020
	AT2G17030	AT5G56570	AT1G33010	AT5G50220	AT2G17030
	AT2G18280	AT4G39753	AT1G33020	AT5G56430	AT2G18280
	AT2G21950	AT5G50220	AT1G33530	AT2G40920	AT2G21950
	AT2G24540	AT5G56430	AT1G43640	AT3G20710	AT2G24540
	AT2G25490	AT2G40920	AT1G44080	AT4G39590	AT2G25490
	AT2G26850	AT3G20710	AT1G46840	AT3G19560	AT2G26850
	AT2G27310	AT4G39590	AT1G46984	AT2G16450	AT2G27310
	AT2G32560	AT3G19560	AT1G47300	AT3G59230	AT2G32560
	AT2G39415	AT2G16450	AT1G47340	AT3G58960	AT2G39415
	AT2G39490	AT3G59230	AT1G47390	AT5G56400	AT2G39490
	AT2G39940	AT3G58960	AT1G47730	AT4G27050	AT2G39940
	AT2G41170	AT5G56400	AT1G47765		AT2G41170
	AT2G42620	AT4G27050	AT1G47790		AT2G42620
	AT2G42720		AT1G47800		AT2G42720
	AT2G44130		AT1G47810		AT2G44130
	AT2G44900		AT1G47915		AT2G44900
	AT2G47900		AT1G48060		AT2G47900
	AT3G03360		AT1G48400		AT3G03360
	AT3G03750		AT1G49360		AT3G03750
	AT3G06240		AT1G49610		AT3G06240
	AT3G07550		AT1G49990		AT3G07550
	AT3G07870		AT1G50870		AT3G07870
	AT3G12350		AT1G50880		AT3G12350
	AT3G17500		AT1G50980		AT3G17500
	AT3G18150		AT1G51290		AT3G18150
	AT3G18320		AT1G51320		AT3G18320
	AT3G20270		AT1G51370		AT3G20270
	AT3G24760		AT1G52490		AT3G24760
	AT3G26000		AT1G52650		AT3G26000
	AT3G26810		AT1G53360		AT3G26810
	AT3G27150		AT1G53370		AT3G27150
	AT3G29830		AT1G53550		AT3G29830
	AT3G48880		AT1G53790		AT3G48880
	AT3G49450		AT1G53815		AT3G49450
	AT3G52030		AT1G54550		AT3G52030
	AT3G53000		AT1G55030		AT3G53000
	AT3G54460		AT1G55070		AT3G54460
	AT3G54480		AT1G55660		AT3G54480
	AT3G54650		AT1G56400		AT3G54650
	AT3G57590		AT1G56610		AT3G57590
	AT3G58860		AT1G57580		AT3G58860
	AT3G59940		AT1G57690		AT3G59940
	AT3G60350		AT1G58090		AT3G60350
	AT3G60710		AT1G58310		AT3G60710
	AT3G61060		AT1G59675		AT3G61060
	AT3G61350		AT1G59680		AT3G61350
	AT3G61590		AT1G60370		AT3G61590
	AT3G63220		AT1G60400		AT3G63220
	AT4G00755		AT1G60410		AT4G00755
	AT4G00893		AT1G60570		AT4G00893
	AT4G02440		AT1G61320		AT4G02440
	AT4G02740		AT1G61330		AT4G02740
	AT4G02760		AT1G61540		AT4G02760
	AT4G03030		AT1G61940		AT4G03030
	AT4G03220		AT1G62270		AT4G03220
	AT4G05620		AT1G64540		AT4G05620
	AT4G07400		AT1G64840		AT4G07400
	AT4G08980		AT1G65740		AT4G08980
	AT4G09920		AT1G65760		AT4G09920
	AT4G10925		AT1G65770		AT4G10925
	AT4G12560		AT1G65990		AT4G12560
	AT4G15475		AT1G66290		AT4G15475
	AT4G21510		AT1G66300		AT4G21510
	AT4G24210		AT1G66310		AT4G24210
	AT4G24390		AT1G66320		AT4G24390
	AT4G29420		AT1G66490		AT4G29420
	AT4G30640		AT1G67130		AT4G30640
	AT4G33160		AT1G67160		AT4G33160
	AT4G33210		AT1G67390		AT4G33210
	AT4G35930		AT1G67450		AT4G35930
	AT5G01720		AT1G67455		AT5G01720
	AT5G03970		AT1G67623		AT5G03970
	AT5G04010		AT1G69090		AT5G04010
	AT5G06550		AT1G69630		AT5G06550
	AT5G07610		AT1G70360		AT5G07610
	AT5G07670		AT1G70380		AT5G07670
	AT5G15440		AT1G70390		AT5G15440
	AT5G15710		AT1G70960		AT5G15710
	AT5G21040		AT1G70970		AT5G21040
	AT5G24560		AT1G71320		AT5G24560
	AT5G26960		AT1G74875		AT5G26960
	AT5G38570		AT1G76830		AT5G38570
	AT5G39250		AT1G76900		AT5G39250
	AT5G39450		AT1G77650		AT5G39450
	AT5G42350		AT1G77880		AT5G42350
	AT5G42360		AT1G78730		AT5G42360
	AT5G43190		AT1G78750		AT5G43190
	AT5G45360		AT1G78760		AT5G45360
	AT5G46170		AT1G78840		AT5G46170
	AT5G48170		AT1G80110		AT5G48170
	AT5G49610		AT1G80470		AT5G49610
	AT5G49980		AT1G80960		AT5G49980
	AT5G51370		AT2G02030		AT5G51370
	AT5G51380		AT2G02240		AT5G51380
	AT5G52120		AT2G02250		AT5G52120
	AT5G52880		AT2G02300		AT5G52880
	AT5G54820		AT2G02310		AT5G54820
	AT5G56180		AT2G02320		AT5G56180
	AT5G57360		AT2G02340		AT5G57360
	AT5G60570		AT2G02360		AT5G60570
	AT5G63520		AT2G02660		AT5G63520
	AT5G67140		AT2G02890		AT5G67140
	AT5G67250		AT2G03560		AT5G67250
	AT1G05080		AT2G03610
	AT1G06630		AT2G04230
	AT1G09650		AT2G04810
	AT1G11270		AT2G04920
	AT1G11620		AT2G05970
	AT1G11810		AT2G07120
	AT1G12170		AT2G07140
	AT1G12190		AT2G11200
	AT1G12860		AT2G14290
	AT1G12870		AT2G14500
	AT1G13200		AT2G14710
	AT1G13570		AT2G15640
	AT1G13780		AT2G16220
	AT1G14315		AT2G16290
	AT1G15015		AT2G16300
	AT1G16940		AT2G16365
	AT1G19070		AT2G16450
	AT1G19160		AT2G16810
	AT1G19410		AT2G17036
	AT1G19460		AT2G17310
	AT1G19470		AT2G17690
	AT1G19930		AT2G17830
	AT1G20360		AT2G18780
	AT1G20790		AT2G18915
	AT1G20795		AT2G19630
	AT1G20800		AT2G20380
	AT1G20940		AT2G21680
	AT1G21990		AT2G22030
	AT1G22000		AT2G22050
	AT1G23770		AT2G23160
	AT1G24800		AT2G24250
	AT1G24881		AT2G24510
	AT1G25055		AT2G26030
	AT1G25141		AT2G26160
	AT1G25211		AT2G26860
	AT1G25280		AT2G27520
	AT1G26510		AT2G29600
	AT1G27420		AT2G29770
	AT1G27490		AT2G29780
	AT1G30780		AT2G29800
	AT1G30920		AT2G29810
	AT1G30930		AT2G29820
	AT1G31000		AT2G29830
	AT1G31080		AT2G29860
	AT1G31090		AT2G29910
	AT1G32020		AT2G29930
	AT1G32140		AT2G31470
	AT1G32375		AT2G33190
	AT1G32420		AT2G33200
	AT1G32430		AT2G33655
	AT1G32660		AT2G33705
	AT1G33010		AT2G34280
	AT1G33020		AT2G35280
	AT1G33530		AT2G36090
	AT1G43640		AT2G38590
	AT1G44080		AT2G40910
	AT1G46840		AT2G40920
	AT1G46984		AT2G40925
	AT1G47300		AT2G41360
	AT1G47340		AT2G41473
	AT1G47390		AT2G42730
	AT1G47730		AT2G43260
	AT1G47765		AT2G43270
	AT1G47790		AT2G43440
	AT1G47800		AT2G43445
	AT1G47810		AT2G44030
	AT1G47915		AT2G44630
	AT1G48060		AT2G44700
	AT1G48400		AT3G03030
	AT1G49360		AT3G03040
	AT1G49610		AT3G03405
	AT1G49990		AT3G03726
	AT1G50870		AT3G03730
	AT1G50880		AT3G04660
	AT1G50980		AT3G06380
	AT1G51290		AT3G06570
	AT1G51320		AT3G08750
	AT1G51370		AT3G08810
	AT1G52490		AT3G10240
	AT1G52650		AT3G10430
	AT1G53360		AT3G10510
	AT1G53370		AT3G10790
	AT1G53550		AT3G13680
	AT1G53790		AT3G13820
	AT1G53815		AT3G13830
	AT1G54550		AT3G14710
	AT1G55030		AT3G16210
	AT1G55070		AT3G16555
	AT1G55660		AT3G16580
	AT1G56400		AT3G16590
	AT1G56610		AT3G16740
	AT1G57580		AT3G16820
	AT1G57690		AT3G16880
	AT1G58090		AT3G17265
	AT1G58310		AT3G17270
	AT1G59675		AT3G17280
	AT1G59680		AT3G17320
	AT1G60370		AT3G17400
	AT1G60400		AT3G17480
	AT1G60410		AT3G17490
	AT1G60570		AT3G17530
	AT1G61320		AT3G17540
	AT1G61330		AT3G17560
	AT1G61540		AT3G17570
	AT1G61940		AT3G17620
	AT1G62270		AT3G17710
	AT1G64540		AT3G18330
	AT1G64840		AT3G18340
	AT1G65740		AT3G18720
	AT1G65760		AT3G18910
	AT1G65770		AT3G18980
	AT1G65990		AT3G19410
	AT1G66290		AT3G19470
	AT1G66300		AT3G19560
	AT1G66310		AT3G19880
	AT1G66320		AT3G19890
	AT1G66490		AT3G20030
	AT1G67130		AT3G20690
	AT1G67160		AT3G20710
	AT1G67390		AT3G21120
	AT1G67450		AT3G21130
	AT1G67455		AT3G21170
	AT1G67623		AT3G21410
	AT1G69090		AT3G22345
	AT1G69630		AT3G22350
	AT1G70360		AT3G22421
	AT1G70380		AT3G22650
	AT1G70390		AT3G22700
	AT1G70960		AT3G22710
	AT1G70970		AT3G22720
	AT1G71320		AT3G22730
	AT1G74875		AT3G22870
	AT1G76830		AT3G22940
	AT1G76900		AT3G23260
	AT1G77650		AT3G23420
	AT1G77880		AT3G23880
	AT1G78730		AT3G23950
	AT1G78750		AT3G23955
	AT1G78760		AT3G23960
	AT1G78840		AT3G23970
	AT1G80110		AT3G24580
	AT1G80470		AT3G24610
	AT1G80960		AT3G24700
	AT2G02030		AT3G25460
	AT2G02240		AT3G25550
	AT2G02250		AT3G25750
	AT2G02300		AT3G26010
	AT2G02310		AT3G26922
	AT2G02320		AT3G26930
	AT2G02340		AT3G27290
	AT2G02360		AT3G28223
	AT2G02660		AT3G28410
	AT2G02890		AT3G30430
	AT2G03560		AT3G42770
	AT2G03610		AT3G43710
	AT2G04230		AT3G44060
	AT2G04810		AT3G44080
	AT2G04920		AT3G44090
	AT2G05970		AT3G44120
	AT2G07120		AT3G44130
	AT2G07140		AT3G44326
	AT2G11200		AT3G44810
	AT2G14290		AT3G46050
	AT2G14500		AT3G47020
	AT2G14710		AT3G47030
	AT2G15640		AT3G47150
	AT2G16220		AT3G49020
	AT2G16290		AT3G49030
	AT2G16300		AT3G49040
	AT2G16365		AT3G49150
	AT2G16450		AT3G49510
	AT2G16810		AT3G49520
	AT2G17036		AT3G49980
	AT2G17310		AT3G50080
	AT2G17690		AT3G50710
	AT2G17830		AT3G51171
	AT2G18780		AT3G51530
	AT2G18915		AT3G52320
	AT2G19630		AT3G52330
	AT2G20380		AT3G52670
	AT2G21680		AT3G52680
	AT2G22030		AT3G55900
	AT2G22050		AT3G56470
	AT2G23160		AT3G56670
	AT2G24250		AT3G56780
	AT2G24510		AT3G57580
	AT2G26030		AT3G58820
	AT2G26160		AT3G58880
	AT2G26860		AT3G58900
	AT2G27520		AT3G58910
	AT2G29600		AT3G58920
	AT2G29770		AT3G58930
	AT2G29780		AT3G58940
	AT2G29800		AT3G58950
	AT2G29810		AT3G58960
	AT2G29820		AT3G58980
	AT2G29830		AT3G59000
	AT2G29860		AT3G59150
	AT2G29910		AT3G59160
	AT2G29930		AT3G59170
	AT2G31470		AT3G59190
	AT2G33190		AT3G59200
	AT2G33200		AT3G59210
	AT2G33655		AT3G59230
	AT2G33705		AT3G59240
	AT2G34280		AT3G59250
	AT2G35280		AT3G59610
	AT2G36090		AT3G60040
	AT2G38590		AT3G60790
	AT2G40910		AT3G61340
	AT2G40920		AT3G62230
	AT2G40925		AT3G62430
	AT2G41360		AT3G62440
	AT2G41473		AT3G62980
	AT2G42730		AT4G00160
	AT2G43260		AT4G00315
	AT2G43270		AT4G00320
	AT2G43440		AT4G02310
	AT2G43445		AT4G02733
	AT2G44030		AT4G03190
	AT2G44630		AT4G04690
	AT2G44700		AT4G05010
	AT3G03030		AT4G05080
	AT3G03040		AT4G05460
	AT3G03405		AT4G05470
	AT3G03726		AT4G05490
	AT3G03730		AT4G05497
	AT3G04660		AT4G09190
	AT3G06380		AT4G09870
	AT3G06570		AT4G10190
	AT3G08750		AT4G10400
	AT3G08810		AT4G10695
	AT3G10240		AT4G10740
	AT3G10430		AT4G11580
	AT3G10510		AT4G11590
	AT3G10790		AT4G11750
	AT3G13680		AT4G11770
	AT3G13820		AT4G12382
	AT3G13830		AT4G12810
	AT3G14710		AT4G12820
	AT3G16210		AT4G13960
	AT3G16555		AT4G13985
	AT3G16580		AT4G14096
	AT3G16590		AT4G14103
	AT3G16740		AT4G14905
	AT3G16820		AT4G15060
	AT3G16880		AT4G17200
	AT3G17265		AT4G17565
	AT3G17270		AT4G17780
	AT3G17280		AT4G18380
	AT3G17320		AT4G19330
	AT3G17400		AT4G19865
	AT3G17480		AT4G19870
	AT3G17490		AT4G19930
	AT3G17530		AT4G19940
	AT3G17540		AT4G21240
	AT3G17560		AT4G22030
	AT3G17570		AT4G22060
	AT3G17620		AT4G22165
	AT3G17710		AT4G22170
	AT3G18330		AT4G22180
	AT3G18340		AT4G22280
	AT3G18720		AT4G22390
	AT3G18910		AT4G22420
	AT3G18980		AT4G22660
	AT3G19410		AT4G23580
	AT3G19470		AT4G23960
	AT3G19560		AT4G25710
	AT3G19880		AT4G26340
	AT3G19890		AT4G26350
	AT3G20030		AT4G27050
	AT3G20690		AT4G29370
	AT3G20710		AT4G29970
	AT3G21120		AT4G33290
	AT3G21130		AT4G33900
	AT3G21170		AT4G34170
	AT3G21410		AT4G35120
	AT3G22345		AT4G35733
	AT3G22350		AT4G38870
	AT3G22421		AT4G38940
	AT3G22650		AT4G39240
	AT3G22700		AT4G39290
	AT3G22710		AT4G39550
	AT3G22720		AT4G39560
	AT3G22730		AT4G39570
	AT3G22870		AT4G39580
	AT3G22940		AT4G39590
	AT3G23260		AT4G39600
	AT3G23420		AT4G39750
	AT3G23880		AT4G39753
	AT3G23950		AT4G39756
	AT3G23955		AT4G39760
	AT3G23960		AT5G02700
	AT3G23970		AT5G02910
	AT3G24580		AT5G02920
	AT3G24610		AT5G02930
	AT3G24700		AT5G02980
	AT3G25460		AT5G02990
	AT3G25550		AT5G03000
	AT3G25750		AT5G03020
	AT3G26010		AT5G03100
	AT3G26922		AT5G10340
	AT3G26930		AT5G14160
	AT3G27290		AT5G15620
	AT3G28223		AT5G15660
	AT3G28410		AT5G15670
	AT3G30430		AT5G16285
	AT3G42770		AT5G18160
	AT3G43710		AT5G18680
	AT3G44060		AT5G18770
	AT3G44080		AT5G18780
	AT3G44090		AT5G22590
	AT3G44120		AT5G22610
	AT3G44130		AT5G22660
	AT3G44326		AT5G22670
	AT3G44810		AT5G22700
	AT3G46050		AT5G22720
	AT3G47020		AT5G22730
	AT3G47030		AT5G22791
	AT3G47150		AT5G24040
	AT3G49020		AT5G25290
	AT3G49030		AT5G25300
	AT3G49040		AT5G25350
	AT3G49150		AT5G25850
	AT3G49510		AT5G25860
	AT3G49520		AT5G27750
	AT3G49980		AT5G28160
	AT3G50080		AT5G28180
	AT3G50710		AT5G35995
	AT3G51171		AT5G36200
	AT3G51530		AT5G36730
	AT3G52320		AT5G36820
	AT3G52330		AT5G37040
	AT3G52670		AT5G38270
	AT3G52680		AT5G38386
	AT3G55900		AT5G38390
	AT3G56470		AT5G38396
	AT3G56670		AT5G38565
	AT3G56780		AT5G38590
	AT3G57580		AT5G38670
	AT3G58820		AT5G38680
	AT3G58880		AT5G38810
	AT3G58900		AT5G39460
	AT3G58910		AT5G39470
	AT3G58920		AT5G39480
	AT3G58930		AT5G39490
	AT3G58940		AT5G39560
	AT3G58950		AT5G40050
	AT3G58960		AT5G41490
	AT3G58980		AT5G41500
	AT3G59000		AT5G41510
	AT3G59150		AT5G41630
	AT3G59160		AT5G41720
	AT3G59170		AT5G41840
	AT3G59190		AT5G42430
	AT3G59200		AT5G42460
	AT3G59210		AT5G44220
	AT3G59230		AT5G44490
	AT3G59240		AT5G44940
	AT3G59250		AT5G44950
	AT3G59610		AT5G44960
	AT3G60040		AT5G44970
	AT3G60790		AT5G44980
	AT3G61340		AT5G47300
	AT3G62230		AT5G48550
	AT3G62430		AT5G48980
	AT3G62440		AT5G48990
	AT3G62980		AT5G49000
	AT4G00160		AT5G50220
	AT4G00315		AT5G50270
	AT4G00320		AT5G51000
	AT4G02310		AT5G51250
	AT4G02733		AT5G52460
	AT4G03190		AT5G52610
	AT4G04690		AT5G52620
	AT4G05010		AT5G53640
	AT4G05080		AT5G53840
	AT4G05460		AT5G55150
	AT4G05470		AT5G56370
	AT4G05490		AT5G56380
	AT4G05497		AT5G56390
	AT4G09190		AT5G56400
	AT4G09870		AT5G56410
	AT4G10190		AT5G56420
	AT4G10400		AT5G56430
	AT4G10695		AT5G56440
	AT4G10740		AT5G56560
	AT4G11580		AT5G56570
	AT4G11590		AT5G56690
	AT4G11750		AT5G56700
	AT4G11770		AT5G56810
	AT4G12382		AT5G56820
	AT4G12810		AT5G60060
	AT4G12820		AT5G60560
	AT4G13960		AT5G60610
	AT4G13985		AT5G62060
	AT4G14096		AT5G62510
	AT4G14103		AT5G62660
	AT4G14905		AT5G62860
	AT4G15060		AT5G62970
	AT4G17200		AT5G65850
	AT4G17565		AT5G66830
	AT4G17780
	AT4G18380
	AT4G19330
	AT4G19865
	AT4G19870
	AT4G19930
	AT4G19940
	AT4G21240
	AT4G22030
	AT4G22060
	AT4G22165
	AT4G22170
	AT4G22180
	AT4G22280
	AT4G22390
	AT4G22420
	AT4G22660
	AT4G23580
	AT4G23960
	AT4G25710
	AT4G26340
	AT4G26350
	AT4G27050
	AT4G29370
	AT4G29970
	AT4G33290
	AT4G33900
	AT4G34170
	AT4G35120
	AT4G35733
	AT4G38870
	AT4G38940
	AT4G39240
	AT4G39290
	AT4G39550
	AT4G39560
	AT4G39570
	AT4G39580
	AT4G39590
	AT4G39600
	AT4G39750
	AT4G39753
	AT4G39756
	AT4G39760
	AT5G02700
	AT5G02910
	AT5G02920
	AT5G02930
	AT5G02980
	AT5G02990
	AT5G03000
	AT5G03020
	AT5G03100
	AT5G10340
	AT5G14160
	AT5G15620
	AT5G15660
	AT5G15670
	AT5G16285
	AT5G18160
	AT5G18680
	AT5G18770
	AT5G18780
	AT5G22590
	AT5G22610
	AT5G22660
	AT5G22670
	AT5G22700
	AT5G22720
	AT5G22730
	AT5G22791
	AT5G24040
	AT5G25290
	AT5G25300
	AT5G25350
	AT5G25850
	AT5G25860
	AT5G27750
	AT5G28160
	AT5G28180
	AT5G35995
	AT5G36200
	AT5G36730
	AT5G36820
	AT5G37040
	AT5G38270
	AT5G38386
	AT5G38390
	AT5G38396
	AT5G38565
	AT5G38590
	AT5G38670
	AT5G38680
	AT5G38810
	AT5G39460
	AT5G39470
	AT5G39480
	AT5G39490
	AT5G39560
	AT5G40050
	AT5G41490
	AT5G41500
	AT5G41510
	AT5G41630
	AT5G41720
	AT5G41840
	AT5G42430
	AT5G42460
	AT5G44220
	AT5G44490
	AT5G44940
	AT5G44950
	AT5G44960
	AT5G44970
	AT5G44980
	AT5G47300
	AT5G48550
	AT5G48980
	AT5G48990
	AT5G49000
	AT5G50220
	AT5G50270
	AT5G51000
	AT5G51250
	AT5G52460
	AT5G52610
	AT5G52620
	AT5G53640
	AT5G53840
	AT5G55150
	AT5G56370
	AT5G56380
	AT5G56390
	AT5G56400
	AT5G56410
	AT5G56420
	AT5G56430
	AT5G56440
	AT5G56560
	AT5G56570
	AT5G56690
	AT5G56700
	AT5G56810
	AT5G56820
	AT5G60060
	AT5G60560
	AT5G60610
	AT5G62060
	AT5G62510
	AT5G62660
	AT5G62860
	AT5G62970
	AT5G65850
	AT5G66830

### Sheet: Birth and death of At Fbx genes
710 F box genes of A. thaliana (Hua et al., 2011) used for this analysis	STS genes	LTS genes	93 F-Box genes exclusive to A.thaliana; not present in any other species tested including A. lyrata	Arabidopsis genes which share orthology only with A. lyrata (i.e. only present in At and Al and not in other species)	136 Arabidopsis genes present in at least one other species except lyrata (Meaning: lost in A. lyrata, but present in A. thaliana)
AT1G06110	AT1G05080	AT1G06110	AT1G12870	AT1G05080	AT1G06630
AT1G09155	AT1G06630	AT1G09155	AT1G20360	AT1G09650	AT1G11620
AT1G10780	AT1G09650	AT1G10780	AT1G20790	AT1G11270	AT1G12860
AT1G12710	AT1G11270	AT1G12710	AT1G20800	AT1G11810	AT1G13570
AT1G12820	AT1G11620	AT1G12820	AT1G25141	AT1G12170	AT1G15015
AT1G15670	AT1G11810	AT1G15670	AT1G31000	AT1G12190	AT1G16940
AT1G15680	AT1G12170	AT1G15680	AT1G47810	AT1G19410	AT1G23770
AT1G16250	AT1G12190	AT1G16250	AT1G49360	AT1G19460	AT1G30920
AT1G16930	AT1G12860	AT1G16930	AT1G50870	AT1G19470	AT1G31080
AT1G21410	AT1G12870	AT1G21410	AT1G51290	AT1G19930	AT1G31090
AT1G21760	AT1G13200	AT1G21760	AT1G54550	AT1G20795	AT1G32020
AT1G22040	AT1G13570	AT1G22040	AT1G55070	AT1G21990	AT1G33530
AT1G22220	AT1G13780	AT1G22220	AT1G59675	AT1G22000	AT1G43640
AT1G23390	AT1G14315	AT1G23390	AT1G61940	AT1G24800	AT1G44080
AT1G23780	AT1G15015	AT1G23780	AT1G65740	AT1G24881	AT1G46984
AT1G26930	AT1G16940	AT1G26930	AT1G67450	AT1G25055	AT1G47300
AT1G27340	AT1G19070	AT1G27340	AT1G70390	AT1G25211	AT1G47390
AT1G30090	AT1G19160	AT1G30090	AT1G70960	AT1G26510	AT1G47730
AT1G30200	AT1G19410	AT1G30200	AT1G76830	AT1G27420	AT1G47915
AT1G30790	AT1G19460	AT1G30790	AT1G77650	AT1G27490	AT1G49610
AT1G30950	AT1G19470	AT1G30950	AT2G02320	AT1G30780	AT1G53815
AT1G31350	AT1G19930	AT1G31350	AT2G03610	AT1G32140	AT1G60370
AT1G47056	AT1G20360	AT1G47056	AT2G11200	AT1G32420	AT1G61330
AT1G47270	AT1G20790	AT1G47270	AT2G24510	AT1G32430	AT1G64540
AT1G51550	AT1G20795	AT1G51550	AT2G29810	AT1G32660	AT1G65770
AT1G53320	AT1G20800	AT1G53320	AT2G29860	AT1G33010	AT1G66290
AT1G55000	AT1G20940	AT1G55000	AT2G29910	AT1G33020	AT1G67390
AT1G55270	AT1G21990	AT1G55270	AT2G33655	AT1G46840	AT1G69630
AT1G55590	AT1G22000	AT1G55590	AT2G35280	AT1G47765	AT1G78750
AT1G56240	AT1G23770	AT1G56240	AT2G43270	AT1G47790	AT1G78840
AT1G56250	AT1G24800	AT1G56250	AT2G44030	AT1G49990	AT1G80470
AT1G57790	AT1G24881	AT1G57790	AT2G44700	AT1G50980	AT2G02030
AT1G61060	AT1G25055	AT1G61060	AT3G03726	AT1G51370	AT2G02240
AT1G61340	AT1G25141	AT1G61340	AT3G03730	AT1G52490	AT2G02250
AT1G63090	AT1G25211	AT1G63090	AT3G08750	AT1G53550	AT2G02340
AT1G67190	AT1G25280	AT1G67190	AT3G10430	AT1G53790	AT2G05970
AT1G67340	AT1G26510	AT1G67340	AT3G16880	AT1G55030	AT2G14710
AT1G67480	AT1G27420	AT1G67480	AT3G17265	AT1G55660	AT2G16810
AT1G68050	AT1G27490	AT1G68050	AT3G17400	AT1G56610	AT2G17690
AT1G70590	AT1G30780	AT1G70590	AT3G19890	AT1G57580	AT2G19630
AT1G74510	AT1G30920	AT1G74510	AT3G22710	AT1G57690	AT2G25490
AT1G76920	AT1G30930	AT1G76920	AT3G23420	AT1G58090	AT2G26030
AT1G77000	AT1G31000	AT1G77000	AT3G24700	AT1G59680	AT2G26860
AT1G78100	AT1G31080	AT1G78100	AT3G28223	AT1G60400	AT2G27310
AT1G78280	AT1G31090	AT1G78280	AT3G44090	AT1G60410	AT2G27520
AT1G80440	AT1G32020	AT1G80440	AT3G49980	AT1G60570	AT2G33705
AT1G80570	AT1G32140	AT1G80570	AT3G52330	AT1G61540	AT2G34280
AT2G01620	AT1G32375	AT2G01620	AT3G55900	AT1G62270	AT2G36090
AT2G02230	AT1G32420	AT2G02230	AT3G58940	AT1G65990	AT2G38590
AT2G02870	AT1G32430	AT2G02870	AT3G59240	AT1G66300	AT2G40920
AT2G17020	AT1G32660	AT2G17020	AT3G59610	AT1G66310	AT2G41473
AT2G17030	AT1G33010	AT2G17030	AT4G02310	AT1G66320	AT2G47900
AT2G18280	AT1G33020	AT2G18280	AT4G12820	AT1G66490	AT3G07870
AT2G21950	AT1G33530	AT2G21950	AT4G17200	AT1G70360	AT3G14710
AT2G24540	AT1G43640	AT2G24540	AT4G19870	AT1G70970	AT3G16580
AT2G25490	AT1G44080	AT2G25490	AT4G22030	AT1G71320	AT3G17270
AT2G26850	AT1G46840	AT2G26850	AT4G22165	AT1G78760	AT3G17490
AT2G27310	AT1G46984	AT2G27310	AT4G22420	AT2G02310	AT3G18150
AT2G32560	AT1G47300	AT2G32560	AT4G23580	AT2G02360	AT3G18720
AT2G39415	AT1G47340	AT2G39415	AT4G23960	AT2G02660	AT3G18910
AT2G39490	AT1G47390	AT2G39490	AT4G34170	AT2G02890	AT3G20270
AT2G39940	AT1G47730	AT2G39940	AT4G39290	AT2G03560	AT3G21120
AT2G41170	AT1G47765	AT2G41170	AT4G39750	AT2G04230	AT3G22650
AT2G42620	AT1G47790	AT2G42620	AT5G03020	AT2G04920	AT3G22720
AT2G42720	AT1G47800	AT2G42720	AT5G16285	AT2G07140	AT3G23970
AT2G44130	AT1G47810	AT2G44130	AT5G36200	AT2G14290	AT3G44130
AT2G44900	AT1G47915	AT2G44900	AT5G36820	AT2G15640	AT3G49030
AT2G47900	AT1G48060	AT2G47900	AT5G38565	AT2G16290	AT3G49150
AT3G03360	AT1G48400	AT3G03360	AT5G38810	AT2G16300	AT3G50710
AT3G03750	AT1G49360	AT3G03750	AT5G39470	AT2G16365	AT3G51530
AT3G06240	AT1G49610	AT3G06240	AT5G48550	AT2G16450	AT3G52320
AT3G07550	AT1G49990	AT3G07550	AT5G56690	AT2G17036	AT3G52670
AT3G07870	AT1G50870	AT3G07870	AT5G36730	AT2G17830	AT3G56470
AT3G12350	AT1G50880	AT3G12350	AT5G02990	AT2G18915	AT3G57590
AT3G17500	AT1G50980	AT3G17500	AT4G33900	AT2G20380	AT3G58820
AT3G18150	AT1G51290	AT3G18150	AT4G22660	AT2G21680	AT3G58860
AT3G18320	AT1G51320	AT3G18320	AT4G12810	AT2G22030	AT3G58900
AT3G20270	AT1G51370	AT3G20270	AT4G04690	AT2G22050	AT3G58910
AT3G24760	AT1G52490	AT3G24760	AT3G58930	AT2G24250	AT3G58960
AT3G26000	AT1G52650	AT3G26000	AT3G44060	AT2G26160	AT3G59150
AT3G26810	AT1G53360	AT3G26810	AT3G30430	AT2G29600	AT3G59190
AT3G27150	AT1G53370	AT3G27150	AT3G23955	AT2G29770	AT3G59940
AT3G29830	AT1G53550	AT3G29830	AT2G44630	AT2G29780	AT3G60710
AT3G48880	AT1G53790	AT3G48880	AT2G02300	AT2G29800	AT3G62440
AT3G49450	AT1G53815	AT3G49450	AT1G70380	AT2G29820	AT4G00320
AT3G52030	AT1G54550	AT3G52030	AT1G67455	AT2G29830	AT4G02760
AT3G53000	AT1G55030	AT3G53000	AT1G67160	AT2G29930	AT4G03220
AT3G54460	AT1G55070	AT3G54460	AT1G65760	AT2G31470	AT4G05460
AT3G54480	AT1G55660	AT3G54480	AT1G51320	AT2G40910	AT4G12382
AT3G54650	AT1G56400	AT3G54650	AT1G47800	AT2G40925	AT4G13985
AT3G57590	AT1G56610	AT3G57590	AT1G30930	AT2G41360	AT4G14096
AT3G58860	AT1G57580	AT3G58860	AT3G44080	AT2G42730	AT4G15060
AT3G59940	AT1G57690	AT3G59940	AT4G22180	AT2G43260	AT4G22060
AT3G60350	AT1G58090	AT3G60350		AT3G03030	AT4G22280
AT3G60710	AT1G58310	AT3G60710		AT3G03040	AT4G27050
AT3G61060	AT1G59675	AT3G61060		AT3G03405	AT5G01720
AT3G61350	AT1G59680	AT3G61350		AT3G04660	AT5G02700
AT3G61590	AT1G60370	AT3G61590		AT3G06380	AT5G02920
AT3G63220	AT1G60400	AT3G63220		AT3G06570	AT5G10340
AT4G00755	AT1G60410	AT4G00755		AT3G08810	AT5G15660
AT4G00893	AT1G60570	AT4G00893		AT3G10240	AT5G15670
AT4G02440	AT1G61320	AT4G02440		AT3G10510	AT5G22660
AT4G02740	AT1G61330	AT4G02740		AT3G10790	AT5G22670
AT4G02760	AT1G61540	AT4G02760		AT3G13820	AT5G22720
AT4G03030	AT1G61940	AT4G03030		AT3G13830	AT5G24040
AT4G03220	AT1G62270	AT4G03220		AT3G16210	AT5G35995
AT4G05620	AT1G64540	AT4G05620		AT3G16555	AT5G38386
AT4G07400	AT1G64840	AT4G07400		AT3G16740	AT5G38390
AT4G08980	AT1G65740	AT4G08980		AT3G16820	AT5G38590
AT4G09920	AT1G65760	AT4G09920		AT3G17280	AT5G41630
AT4G10925	AT1G65770	AT4G10925		AT3G17320	AT5G41840
AT4G12560	AT1G65990	AT4G12560		AT3G17480	AT5G44220
AT4G15475	AT1G66290	AT4G15475		AT3G17530	AT5G44940
AT4G21510	AT1G66300	AT4G21510		AT3G17540	AT5G47300
AT4G24210	AT1G66310	AT4G24210		AT3G17560	AT5G50270
AT4G24390	AT1G66320	AT4G24390		AT3G17710	AT5G52460
AT4G29420	AT1G66490	AT4G29420		AT3G18980	AT5G56370
AT4G30640	AT1G67130	AT4G30640		AT3G19410	AT5G56700
AT4G33160	AT1G67160	AT4G33160		AT3G19470	AT5G62060
AT4G33210	AT1G67390	AT4G33210		AT3G19560	AT5G62510
AT4G35930	AT1G67450	AT4G35930		AT3G19880	AT5G66830
AT5G01720	AT1G67455	AT5G01720		AT3G20030	AT1G58310
AT5G03970	AT1G67623	AT5G03970		AT3G20690	AT1G61320
AT5G04010	AT1G69090	AT5G04010		AT3G20710	AT1G69090
AT5G06550	AT1G69630	AT5G06550		AT3G21170	AT3G21130
AT5G07610	AT1G70360	AT5G07610		AT3G22345	AT3G22700
AT5G07670	AT1G70380	AT5G07670		AT3G22350	AT3G28410
AT5G15440	AT1G70390	AT5G15440		AT3G22421	AT3G58880
AT5G15710	AT1G70960	AT5G15710		AT3G22730	AT4G02740
AT5G21040	AT1G70970	AT5G21040		AT3G22870	AT4G05470
AT5G24560	AT1G71320	AT5G24560		AT3G22940	AT4G33290
AT5G26960	AT1G74875	AT5G26960		AT3G23260	AT5G42430
AT5G38570	AT1G76830	AT5G38570		AT3G23950	AT5G44950
AT5G39250	AT1G76900	AT5G39250		AT3G23960	AT5G56420
AT5G39450	AT1G77650	AT5G39450		AT3G24610	AT5G56820
AT5G42350	AT1G77880	AT5G42350		AT3G25460	AT5G62660
AT5G42360	AT1G78730	AT5G42360		AT3G25550
AT5G43190	AT1G78750	AT5G43190		AT3G25750
AT5G45360	AT1G78760	AT5G45360		AT3G26010
AT5G46170	AT1G78840	AT5G46170		AT3G26930
AT5G48170	AT1G80110	AT5G48170		AT3G43710
AT5G49610	AT1G80470	AT5G49610		AT3G44120
AT5G49980	AT1G80960	AT5G49980		AT3G44810
AT5G51370	AT2G02030	AT5G51370		AT3G46050
AT5G51380	AT2G02240	AT5G51380		AT3G47020
AT5G52120	AT2G02250	AT5G52120		AT3G47030
AT5G52880	AT2G02300	AT5G52880		AT3G49040
AT5G54820	AT2G02310	AT5G54820		AT3G49510
AT5G56180	AT2G02320	AT5G56180		AT3G49520
AT5G57360	AT2G02340	AT5G57360		AT3G51171
AT5G60570	AT2G02360	AT5G60570		AT3G52680
AT5G63520	AT2G02660	AT5G63520		AT3G56670
AT5G67140	AT2G02890	AT5G67140		AT3G59000
AT5G67250	AT2G03560	AT5G67250		AT3G59160
AT1G05080	AT2G03610			AT3G59170
AT1G06630	AT2G04230			AT3G59250
AT1G09650	AT2G04810			AT3G62430
AT1G11270	AT2G04920			AT3G62980
AT1G11620	AT2G05970			AT4G00160
AT1G11810	AT2G07120			AT4G00315
AT1G12170	AT2G07140			AT4G02733
AT1G12190	AT2G11200			AT4G03190
AT1G12860	AT2G14290			AT4G05010
AT1G12870	AT2G14500			AT4G05080
AT1G13200	AT2G14710			AT4G05497
AT1G13570	AT2G15640			AT4G09190
AT1G13780	AT2G16220			AT4G09870
AT1G14315	AT2G16290			AT4G10695
AT1G15015	AT2G16300			AT4G10740
AT1G16940	AT2G16365			AT4G11580
AT1G19070	AT2G16450			AT4G11590
AT1G19160	AT2G16810			AT4G11750
AT1G19410	AT2G17036			AT4G11770
AT1G19460	AT2G17310			AT4G13960
AT1G19470	AT2G17690			AT4G14905
AT1G19930	AT2G17830			AT4G17565
AT1G20360	AT2G18780			AT4G19330
AT1G20790	AT2G18915			AT4G19865
AT1G20795	AT2G19630			AT4G19930
AT1G20800	AT2G20380			AT4G19940
AT1G20940	AT2G21680			AT4G21240
AT1G21990	AT2G22030			AT4G22170
AT1G22000	AT2G22050			AT4G22390
AT1G23770	AT2G23160			AT4G25710
AT1G24800	AT2G24250			AT4G29370
AT1G24881	AT2G24510			AT4G29970
AT1G25055	AT2G26030			AT4G35120
AT1G25141	AT2G26160			AT4G38870
AT1G25211	AT2G26860			AT4G38940
AT1G25280	AT2G27520			AT4G39240
AT1G26510	AT2G29600			AT4G39550
AT1G27420	AT2G29770			AT4G39560
AT1G27490	AT2G29780			AT4G39570
AT1G30780	AT2G29800			AT4G39580
AT1G30920	AT2G29810			AT4G39590
AT1G30930	AT2G29820			AT4G39600
AT1G31000	AT2G29830			AT4G39753
AT1G31080	AT2G29860			AT4G39756
AT1G31090	AT2G29910			AT4G39760
AT1G32020	AT2G29930			AT5G02910
AT1G32140	AT2G31470			AT5G02980
AT1G32375	AT2G33190			AT5G03000
AT1G32420	AT2G33200			AT5G15620
AT1G32430	AT2G33655			AT5G18160
AT1G32660	AT2G33705			AT5G18680
AT1G33010	AT2G34280			AT5G18770
AT1G33020	AT2G35280			AT5G18780
AT1G33530	AT2G36090			AT5G22590
AT1G43640	AT2G38590			AT5G22730
AT1G44080	AT2G40910			AT5G25290
AT1G46840	AT2G40920			AT5G25300
AT1G46984	AT2G40925			AT5G25350
AT1G47300	AT2G41360			AT5G25850
AT1G47340	AT2G41473			AT5G28160
AT1G47390	AT2G42730			AT5G28180
AT1G47730	AT2G43260			AT5G37040
AT1G47765	AT2G43270			AT5G38270
AT1G47790	AT2G43440			AT5G38396
AT1G47800	AT2G43445			AT5G38670
AT1G47810	AT2G44030			AT5G38680
AT1G47915	AT2G44630			AT5G39460
AT1G48060	AT2G44700			AT5G39480
AT1G48400	AT3G03030			AT5G39490
AT1G49360	AT3G03040			AT5G39560
AT1G49610	AT3G03405			AT5G41500
AT1G49990	AT3G03726			AT5G41510
AT1G50870	AT3G03730			AT5G41720
AT1G50880	AT3G04660			AT5G42460
AT1G50980	AT3G06380			AT5G44490
AT1G51290	AT3G06570			AT5G44960
AT1G51320	AT3G08750			AT5G44980
AT1G51370	AT3G08810			AT5G48980
AT1G52490	AT3G10240			AT5G48990
AT1G52650	AT3G10430			AT5G49000
AT1G53360	AT3G10510			AT5G50220
AT1G53370	AT3G10790			AT5G51000
AT1G53550	AT3G13680			AT5G51250
AT1G53790	AT3G13820			AT5G52620
AT1G53815	AT3G13830			AT5G53640
AT1G54550	AT3G14710			AT5G56390
AT1G55030	AT3G16210			AT5G56400
AT1G55070	AT3G16555			AT5G56410
AT1G55660	AT3G16580			AT5G56430
AT1G56400	AT3G16590			AT5G56810
AT1G56610	AT3G16740			AT5G60060
AT1G57580	AT3G16820			AT5G60560
AT1G57690	AT3G16880			AT5G62860
AT1G58090	AT3G17265			AT5G62970
AT1G58310	AT3G17270
AT1G59675	AT3G17280
AT1G59680	AT3G17320
AT1G60370	AT3G17400
AT1G60400	AT3G17480
AT1G60410	AT3G17490
AT1G60570	AT3G17530
AT1G61320	AT3G17540
AT1G61330	AT3G17560
AT1G61540	AT3G17570
AT1G61940	AT3G17620
AT1G62270	AT3G17710
AT1G64540	AT3G18330
AT1G64840	AT3G18340
AT1G65740	AT3G18720
AT1G65760	AT3G18910
AT1G65770	AT3G18980
AT1G65990	AT3G19410
AT1G66290	AT3G19470
AT1G66300	AT3G19560
AT1G66310	AT3G19880
AT1G66320	AT3G19890
AT1G66490	AT3G20030
AT1G67130	AT3G20690
AT1G67160	AT3G20710
AT1G67390	AT3G21120
AT1G67450	AT3G21130
AT1G67455	AT3G21170
AT1G67623	AT3G21410
AT1G69090	AT3G22345
AT1G69630	AT3G22350
AT1G70360	AT3G22421
AT1G70380	AT3G22650
AT1G70390	AT3G22700
AT1G70960	AT3G22710
AT1G70970	AT3G22720
AT1G71320	AT3G22730
AT1G74875	AT3G22870
AT1G76830	AT3G22940
AT1G76900	AT3G23260
AT1G77650	AT3G23420
AT1G77880	AT3G23880
AT1G78730	AT3G23950
AT1G78750	AT3G23955
AT1G78760	AT3G23960
AT1G78840	AT3G23970
AT1G80110	AT3G24580
AT1G80470	AT3G24610
AT1G80960	AT3G24700
AT2G02030	AT3G25460
AT2G02240	AT3G25550
AT2G02250	AT3G25750
AT2G02300	AT3G26010
AT2G02310	AT3G26922
AT2G02320	AT3G26930
AT2G02340	AT3G27290
AT2G02360	AT3G28223
AT2G02660	AT3G28410
AT2G02890	AT3G30430
AT2G03560	AT3G42770
AT2G03610	AT3G43710
AT2G04230	AT3G44060
AT2G04810	AT3G44080
AT2G04920	AT3G44090
AT2G05970	AT3G44120
AT2G07120	AT3G44130
AT2G07140	AT3G44326
AT2G11200	AT3G44810
AT2G14290	AT3G46050
AT2G14500	AT3G47020
AT2G14710	AT3G47030
AT2G15640	AT3G47150
AT2G16220	AT3G49020
AT2G16290	AT3G49030
AT2G16300	AT3G49040
AT2G16365	AT3G49150
AT2G16450	AT3G49510
AT2G16810	AT3G49520
AT2G17036	AT3G49980
AT2G17310	AT3G50080
AT2G17690	AT3G50710
AT2G17830	AT3G51171
AT2G18780	AT3G51530
AT2G18915	AT3G52320
AT2G19630	AT3G52330
AT2G20380	AT3G52670
AT2G21680	AT3G52680
AT2G22030	AT3G55900
AT2G22050	AT3G56470
AT2G23160	AT3G56670
AT2G24250	AT3G56780
AT2G24510	AT3G57580
AT2G26030	AT3G58820
AT2G26160	AT3G58880
AT2G26860	AT3G58900
AT2G27520	AT3G58910
AT2G29600	AT3G58920
AT2G29770	AT3G58930
AT2G29780	AT3G58940
AT2G29800	AT3G58950
AT2G29810	AT3G58960
AT2G29820	AT3G58980
AT2G29830	AT3G59000
AT2G29860	AT3G59150
AT2G29910	AT3G59160
AT2G29930	AT3G59170
AT2G31470	AT3G59190
AT2G33190	AT3G59200
AT2G33200	AT3G59210
AT2G33655	AT3G59230
AT2G33705	AT3G59240
AT2G34280	AT3G59250
AT2G35280	AT3G59610
AT2G36090	AT3G60040
AT2G38590	AT3G60790
AT2G40910	AT3G61340
AT2G40920	AT3G62230
AT2G40925	AT3G62430
AT2G41360	AT3G62440
AT2G41473	AT3G62980
AT2G42730	AT4G00160
AT2G43260	AT4G00315
AT2G43270	AT4G00320
AT2G43440	AT4G02310
AT2G43445	AT4G02733
AT2G44030	AT4G03190
AT2G44630	AT4G04690
AT2G44700	AT4G05010
AT3G03030	AT4G05080
AT3G03040	AT4G05460
AT3G03405	AT4G05470
AT3G03726	AT4G05490
AT3G03730	AT4G05497
AT3G04660	AT4G09190
AT3G06380	AT4G09870
AT3G06570	AT4G10190
AT3G08750	AT4G10400
AT3G08810	AT4G10695
AT3G10240	AT4G10740
AT3G10430	AT4G11580
AT3G10510	AT4G11590
AT3G10790	AT4G11750
AT3G13680	AT4G11770
AT3G13820	AT4G12382
AT3G13830	AT4G12810
AT3G14710	AT4G12820
AT3G16210	AT4G13960
AT3G16555	AT4G13985
AT3G16580	AT4G14096
AT3G16590	AT4G14103
AT3G16740	AT4G14905
AT3G16820	AT4G15060
AT3G16880	AT4G17200
AT3G17265	AT4G17565
AT3G17270	AT4G17780
AT3G17280	AT4G18380
AT3G17320	AT4G19330
AT3G17400	AT4G19865
AT3G17480	AT4G19870
AT3G17490	AT4G19930
AT3G17530	AT4G19940
AT3G17540	AT4G21240
AT3G17560	AT4G22030
AT3G17570	AT4G22060
AT3G17620	AT4G22165
AT3G17710	AT4G22170
AT3G18330	AT4G22180
AT3G18340	AT4G22280
AT3G18720	AT4G22390
AT3G18910	AT4G22420
AT3G18980	AT4G22660
AT3G19410	AT4G23580
AT3G19470	AT4G23960
AT3G19560	AT4G25710
AT3G19880	AT4G26340
AT3G19890	AT4G26350
AT3G20030	AT4G27050
AT3G20690	AT4G29370
AT3G20710	AT4G29970
AT3G21120	AT4G33290
AT3G21130	AT4G33900
AT3G21170	AT4G34170
AT3G21410	AT4G35120
AT3G22345	AT4G35733
AT3G22350	AT4G38870
AT3G22421	AT4G38940
AT3G22650	AT4G39240
AT3G22700	AT4G39290
AT3G22710	AT4G39550
AT3G22720	AT4G39560
AT3G22730	AT4G39570
AT3G22870	AT4G39580
AT3G22940	AT4G39590
AT3G23260	AT4G39600
AT3G23420	AT4G39750
AT3G23880	AT4G39753
AT3G23950	AT4G39756
AT3G23955	AT4G39760
AT3G23960	AT5G02700
AT3G23970	AT5G02910
AT3G24580	AT5G02920
AT3G24610	AT5G02930
AT3G24700	AT5G02980
AT3G25460	AT5G02990
AT3G25550	AT5G03000
AT3G25750	AT5G03020
AT3G26010	AT5G03100
AT3G26922	AT5G10340
AT3G26930	AT5G14160
AT3G27290	AT5G15620
AT3G28223	AT5G15660
AT3G28410	AT5G15670
AT3G30430	AT5G16285
AT3G42770	AT5G18160
AT3G43710	AT5G18680
AT3G44060	AT5G18770
AT3G44080	AT5G18780
AT3G44090	AT5G22590
AT3G44120	AT5G22610
AT3G44130	AT5G22660
AT3G44326	AT5G22670
AT3G44810	AT5G22700
AT3G46050	AT5G22720
AT3G47020	AT5G22730
AT3G47030	AT5G22791
AT3G47150	AT5G24040
AT3G49020	AT5G25290
AT3G49030	AT5G25300
AT3G49040	AT5G25350
AT3G49150	AT5G25850
AT3G49510	AT5G25860
AT3G49520	AT5G27750
AT3G49980	AT5G28160
AT3G50080	AT5G28180
AT3G50710	AT5G35995
AT3G51171	AT5G36200
AT3G51530	AT5G36730
AT3G52320	AT5G36820
AT3G52330	AT5G37040
AT3G52670	AT5G38270
AT3G52680	AT5G38386
AT3G55900	AT5G38390
AT3G56470	AT5G38396
AT3G56670	AT5G38565
AT3G56780	AT5G38590
AT3G57580	AT5G38670
AT3G58820	AT5G38680
AT3G58880	AT5G38810
AT3G58900	AT5G39460
AT3G58910	AT5G39470
AT3G58920	AT5G39480
AT3G58930	AT5G39490
AT3G58940	AT5G39560
AT3G58950	AT5G40050
AT3G58960	AT5G41490
AT3G58980	AT5G41500
AT3G59000	AT5G41510
AT3G59150	AT5G41630
AT3G59160	AT5G41720
AT3G59170	AT5G41840
AT3G59190	AT5G42430
AT3G59200	AT5G42460
AT3G59210	AT5G44220
AT3G59230	AT5G44490
AT3G59240	AT5G44940
AT3G59250	AT5G44950
AT3G59610	AT5G44960
AT3G60040	AT5G44970
AT3G60790	AT5G44980
AT3G61340	AT5G47300
AT3G62230	AT5G48550
AT3G62430	AT5G48980
AT3G62440	AT5G48990
AT3G62980	AT5G49000
AT4G00160	AT5G50220
AT4G00315	AT5G50270
AT4G00320	AT5G51000
AT4G02310	AT5G51250
AT4G02733	AT5G52460
AT4G03190	AT5G52610
AT4G04690	AT5G52620
AT4G05010	AT5G53640
AT4G05080	AT5G53840
AT4G05460	AT5G55150
AT4G05470	AT5G56370
AT4G05490	AT5G56380
AT4G05497	AT5G56390
AT4G09190	AT5G56400
AT4G09870	AT5G56410
AT4G10190	AT5G56420
AT4G10400	AT5G56430
AT4G10695	AT5G56440
AT4G10740	AT5G56560
AT4G11580	AT5G56570
AT4G11590	AT5G56690
AT4G11750	AT5G56700
AT4G11770	AT5G56810
AT4G12382	AT5G56820
AT4G12810	AT5G60060
AT4G12820	AT5G60560
AT4G13960	AT5G60610
AT4G13985	AT5G62060
AT4G14096	AT5G62510
AT4G14103	AT5G62660
AT4G14905	AT5G62860
AT4G15060	AT5G62970
AT4G17200	AT5G65850
AT4G17565	AT5G66830
AT4G17780
AT4G18380
AT4G19330
AT4G19865
AT4G19870
AT4G19930
AT4G19940
AT4G21240
AT4G22030
AT4G22060
AT4G22165
AT4G22170
AT4G22180
AT4G22280
AT4G22390
AT4G22420
AT4G22660
AT4G23580
AT4G23960
AT4G25710
AT4G26340
AT4G26350
AT4G27050
AT4G29370
AT4G29970
AT4G33290
AT4G33900
AT4G34170
AT4G35120
AT4G35733
AT4G38870
AT4G38940
AT4G39240
AT4G39290
AT4G39550
AT4G39560
AT4G39570
AT4G39580
AT4G39590
AT4G39600
AT4G39750
AT4G39753
AT4G39756
AT4G39760
AT5G02700
AT5G02910
AT5G02920
AT5G02930
AT5G02980
AT5G02990
AT5G03000
AT5G03020
AT5G03100
AT5G10340
AT5G14160
AT5G15620
AT5G15660
AT5G15670
AT5G16285
AT5G18160
AT5G18680
AT5G18770
AT5G18780
AT5G22590
AT5G22610
AT5G22660
AT5G22670
AT5G22700
AT5G22720
AT5G22730
AT5G22791
AT5G24040
AT5G25290
AT5G25300
AT5G25350
AT5G25850
AT5G25860
AT5G27750
AT5G28160
AT5G28180
AT5G35995
AT5G36200
AT5G36730
AT5G36820
AT5G37040
AT5G38270
AT5G38386
AT5G38390
AT5G38396
AT5G38565
AT5G38590
AT5G38670
AT5G38680
AT5G38810
AT5G39460
AT5G39470
AT5G39480
AT5G39490
AT5G39560
AT5G40050
AT5G41490
AT5G41500
AT5G41510
AT5G41630
AT5G41720
AT5G41840
AT5G42430
AT5G42460
AT5G44220
AT5G44490
AT5G44940
AT5G44950
AT5G44960
AT5G44970
AT5G44980
AT5G47300
AT5G48550
AT5G48980
AT5G48990
AT5G49000
AT5G50220
AT5G50270
AT5G51000
AT5G51250
AT5G52460
AT5G52610
AT5G52620
AT5G53640
AT5G53840
AT5G55150
AT5G56370
AT5G56380
AT5G56390
AT5G56400
AT5G56410
AT5G56420
AT5G56430
AT5G56440
AT5G56560
AT5G56570
AT5G56690
AT5G56700
AT5G56810
AT5G56820
AT5G60060
AT5G60560
AT5G60610
AT5G62060
AT5G62510
AT5G62660
AT5G62860
AT5G62970
AT5G65850
AT5G66830

### Sheet: Birth & death of skr Up Fbx 
64 skr Up F-box genes present in Hua et al F-box set	Up genes Exclusive to A.t.	Up genes which share orthology only with A. lyrata; likely Brassicaceae specific	Up and lost in lyrata
AT4G23580	AT4G23580	AT3G43710	AT1G47390
AT3G43710	AT4G34170	AT4G19940	AT2G34280
AT1G47390	AT4G39290	AT2G22030	AT1G16940
AT4G19940	AT4G33900	AT5G41510	AT5G15660
AT1G68050	AT1G20790	AT5G41500	AT3G16580
AT2G22030		AT1G32430	AT5G22670
AT4G26350		AT3G22730	AT3G62440
AT5G41510		AT5G38396	AT2G38590
AT2G34280		AT1G60570	AT1G60370
AT5G41500		AT5G44980	AT3G21120
AT1G32430		AT5G56390	AT3G22700	Definitions
AT1G16940		AT1G65990	AT5G44940	Up gene Exclusive in At	Only present in Arabidopsis thaliana
AT3G22730		AT2G40910	AT2G40920
AT2G43440		AT5G62970	AT3G58960	Up and common between At and Al	Shares orthology with Lyrata only; not to any other species
AT5G38396		AT3G17320	AT4G27050
AT4G34170		AT2G31470		Up and lost in lyrata	Present in thaliana and at least one another species but absent in lyrata
AT1G60570		AT3G22350
AT5G44980		AT4G39760
AT4G39290		AT4G13960
AT5G15660		AT5G03000
AT1G53360		AT4G00160
AT3G49020		AT5G51250
AT5G56390		AT5G37040
AT3G16580		AT4G09870
AT1G65990		AT4G39753
AT5G22670		AT5G50220
AT2G40910		AT5G56430
AT3G62440		AT3G20710
AT5G62970		AT4G39590
AT5G41490		AT3G19560
AT3G17320		AT2G16450
AT2G31470		AT5G56400
AT3G22350
AT4G33900
AT4G39760
AT1G20790	5	32	15
AT5G56560
AT2G38590
AT1G30790
AT1G53370
AT1G60370
AT2G23160
AT4G13960
AT5G03000
AT3G21120
AT4G00160
AT3G22700
AT5G51250
AT5G37040
AT4G09870
AT5G44940
AT5G56570
AT4G39753
AT5G50220
AT5G56430
AT2G40920
AT3G20710
AT4G39590
AT3G19560
AT2G16450
AT3G59230
AT3G58960
AT5G56400
AT4G27050
