## Supplementary Table 6 for "Sporophyte Directed Gametogenesis via the Ubiquitin Proteasome System"

### Sheet: Sheet1
Primer name	Sequence	Usage
At2g38690_complementation_FP	CACCATCACAGGAACGCTCTGCCTC	Complementation of SKR genomic copy and making SKR promoter driving GUS
At2g38690_complemetation_RP2	AGCCTTATTGTCTCTCTGTTGGGTC
AT2g38690 Pro 1stintronRP	CTACCTTTCTCTTCTTCTTGGGCTCTACGCATTTGTTAACCATC
AT2g38690_attB4	GGGGACAACTTTGTATAGAAAAGTTGATCACAGGAACGCTCTGCCTC	SKR promoter driving GFP SKR
AT2G38690_attB1r	GGGGACTGCTTTTTTGTACAAACTTGCTTCTTAAGTCTTCTTGCTTCC
AT2G38690_attB2r	GGGGACAGCTTTCTTGTACAAAGTGGCCATGATAATGGAAGAAGAACTTC
AT2G38690_attB3	GGGGACAACTTTGTATAATAAAGTTGAGGTAAGGACTTTAACCACAAG
041_attB5_F_2xnlGfp	GGGGACAACTTTGTATACAAAAGTTGTAATGCCCAAGAAGAAGAGAAAGGTACCCA	F-Box:2xNLSGFP reporter lines
042_attB2_R_2xnlGfp	GGGGACCACTTTGTACAAGAAAGCTGGGTTTCACTTGTACAGCTCGTCCATGCCGAGA
045_attB1_F_AT3G28330	GGGGACAAGTTTGTACAAAAAAGCAGGCTTAATAATATGATTTTGCAACGATATTTGGAGC
046_attB5r_R_AT3G28330	GGGGACAACTTTTGTATACAAAGTTGTAACACTCCTCACCGTGCTAGGGAAC
047_attB1_F_AT5G02980	GGGGACAAGTTTGTACAAAAAAGCAGGCTTAAACCTCGATCAGCTCGATCAGTGGA
048_attB5r_R_AT5G02980	GGGGACAACTTTTGTATACAAAGTTGTATATGTCACAAGGACAGAATCCATA
051_attB1_F_AT5G62510	GGGGACAAGTTTGTACAAAAAAGCAGGCTTAGAGAGAGGAAAAGAACTTGAGGTCC
052_attB5r_R_AT5G62510	GGGGACAACTTTTGTATACAAAGTTGTAGTTTCCAAGTGGATGATGCTTTCA
187_SKR_Complemented_F	CACCATCACAGGAACGCTCTGCCTCTG	SKR promoter driving NoRNAi and PBE1RNAi lines
222_SKRp_R	CATCTTCTTAAGTCTTCTTGCTTCC
226_PDKInt_SKRpOH_F	AGCAAGAAGACTTAAGAAGATGCTCGAGGAATTCGGTACCCC
227_PDKInt_SKR3pUTROH_R	ACAAGTGTGTGAAGTGAAACCTAGAGGATCCAAGCTTGTGCA
225_SKR_3pUTR_F	GTTTCACTTCACACACTTGTGG
204_SKR_3pUTR_R_Final	AGAGATTAAAAGTTTCTTGATAATCTC
258_S_PBE1_EcoRI_F	AGACTTAAGAAGATGCTCGAGGAATTCATGAAGCTTGATACTAGTGGGTT
259_S_PBE1_EcoRI_R	CCTTACCAAGCTGGGGTACCGAATTCAATGTCGCATGGTAGATTGATCT
260_AS_PBE1_BamHI_F	TTTACCTGCACAAGCTTGGATCCAATGTCGCATGGTAGATTGATCT
261_AS_PBE1_BamHI_R	GTGTGAAGTGAAACCTAGAGGATCCATGAAGCTTGATACTAGTGGGTT
015_skr-1_LP	CCCTAAAAGCTTGTCTGCATC	Genotyping primers
056_skr-1_RP2	AGAGGAAGACTAAAACGGTGG
skr-2_CSHL GT5061_LP1	CCATTTCATTGCACATTTTTC
skr-2 CSHL GT5061_RP1	CCGGAATCTTTAAACCGAGTC
123_skr-3_TS05_LP	CCGGAATCTTTAAACCGAGTC
124_skr-3_TS05_RP	CCATTTCATTGCACATTTTTC
676_GI01_ski2-6_LP	TTTCTCATTTGAACGTACCCG
677_GI01_ski2-6_RP	CGCCAAGCTTTTTGTAGTCTC
SKR RTFP	AACTTATTTTCGTTTTCCAGAG	Semi quantitative RT-PCR Primers
SKR RTRP	TTAGAGAGGCTTGAAGTAGAGATG
GAPC FP	GAATGTCTTTCCGTGTCCCAACC
GAPC RP	CGACCACACGGGAACTGTAAC
AT1G47390_qPCR_F2	CGTTGTGTGTTCTTGCGACC	qRT PCR primers for F-Box genes
AT1G47390_qPCR_R2	GCTACAATGCAAAGGCCAGG
AT5G41510_qPCR_F3	TGGTTTCGTGGAGCAAGTTCT
AT5G41510_qPCR_R3	AGAGCATGGCGAACGGTATT
AT5G41490 qPCR_F2	AGGCCAATACTGTTGCCCAC
AT5G41490_qPCR_R2	TTGCCTCAGTGCAGGTTTCT
AT2G23160_qPCR_FI	TGAAATTGTGAGTGAAGGGGT
AT2G23160_qPCR_R1	TTATCCCAAGCGGACGTTTC
AT2G38590_qPCR_F1	ACTGTTGTGACCGTGGTGTT
AT2G38590_qPCR_R1	ACCTTAGACGGCAAAGGCAA
AT3G16580_qPCR_F3	CGACCAGGGTTCAAACCACA
AT3G16580_qPCR_R3	AATAGGCTCGCGGTCTTTCC
AT2G31770 qPCR_F1	CATGGCTTCAGATCATCGAATGT
AT2G31770_qPCR_RI	TCCGCTTGGGGAGATCTTGA
AT4G19940_qPCR_F2	GAACAACTCGAAACGGCGAA
AT4G19940_qPCR_R2	TAGCGGTCTGGTCCTCCTTT
1671_NotI_MSP1p_F	AGCAGGCTCCGCGGCCGCtgtcagttagcatgaaaaatt	proMSP1:SKRcds constructs
1672_MSP1pamp_SKRCDS_OL_R	CTTGAAGTTCTTCTTCCATTATCATCATttgttgtgtatacttgtgtgtg
1673_SKRamp_MSP1OL_F	cacacacaagtatacacaacaaATGATGATAATGGAAGAAGAACTTCAAG
1674_AscI_SKR_CDS_R	AGCTGGGTCGGCGCGCCTTAGAGAGGCTTGAAGTAGAGA
